# Analysis of Single Nucleotide Polymorphisms in human Voltage-Gated Ion Channels

**DOI:** 10.1101/476572

**Authors:** Katerina C. Nastou, Michail A. Batskinis, Zoi I. Litou, Stavros J. Hamodrakas, Vassiliki A. Iconomidou

## Abstract

Voltage-Gated Ion Channels (VGICs) are one of the largest groups of transmembrane proteins. Due to their major role in the generation and propagation of electrical signals, VGICs are considered important from a medical viewpoint and their dysfunction is often associated with a group of diseases known as “Channelopathies”. We identified disease associated mutations and polymorphisms in these proteins through mapping missense Single Nucleotide Polymorphisms (SNPs) from the UniProt and ClinVar databases on their amino acid sequence, taking into consideration their special topological and functional characteristics. Statistical analysis revealed that disease associated SNPs are mostly found in the Voltage Sensor Domain – and especially at its fourth transmembrane segment (S4) – and in the Pore Loop. Both these regions are extremely important for the activation and ion conductivity of VGICs. Moreover, amongst the most frequently observed mutations are those of arginine to glutamine, to histidine or to cysteine, which can probably be attributed to the extremely important role of arginine residues in the regulation of membrane potential in these proteins. We suggest that topological information in combination with genetic variation data can contribute towards a better evaluation of the effect of currently unclassified mutations in VGICs. It is hoped that potential associations with certain disease phenotypes will be revealed in the future, with the use of similar approaches.
