## Supplementary material for "Analysis of Single Nucleotide Polymorphisms in human Voltage-Gated Ion Channels"

### Sheet: IUPHAR
Table S1: The dataset of Voltage Gated Ion Channels from IUPHAR. Green Color in Column AC indicates the Voltage dependent ion channels incorporated in the final dataset (namely KVs, CaVs and NaVs). The column "Comment" explains briefly the reason why a channel or an entire family of channels (orange cells) is excluded from our analysis (for more details please refer to the main manuscript).
Voltage-Gated Ion Channels (IUPHAR)
AC	ID	Protein Name	Gene Names	Organism	Length	Comment
CatSper and Two Pore Channels
Q8NEC5	CTSR1_HUMAN	Cation channel sperm-associated protein 1 (CatSper1) (hCatSper)	CATSPER1	Homo sapiens (Human)	780	Putative Voltage-gated calcium channels
Q96P56	CTSR2_HUMAN	Cation channel sperm-associated protein 2 (CatSper2)	CATSPER2	Homo sapiens (Human)	530	Putative Voltage-gated calcium channels
Q86XQ3	CTSR3_HUMAN	Cation channel sperm-associated protein 3 (CatSper3) (Ca(v)-like protein) (One-repeat calcium channel-like protein)	CATSPER3	Homo sapiens (Human)	398	Putative Voltage-gated calcium channels
Q7RTX7	CTSR4_HUMAN	Cation channel sperm-associated protein 4 (CatSper4)	CATSPER4	Homo sapiens (Human)	472	Putative Voltage-gated calcium channels
Q9ULQ1	TPC1_HUMAN	Two pore calcium channel protein 1 (Voltage-dependent calcium channel protein TPC1)	TPCN1 KIAA1169 TPC1	Homo sapiens (Human)	816	Different Topology: 2x6 TransMembrane Regions (TM)
Q8NHX9	TPC2_HUMAN	Two pore calcium channel protein 2 (Voltage-dependent calcium channel protein TPC2)	TPCN2 TPC2	Homo sapiens (Human)	752	Different Topology: 2x6TM
Cyclic Nucleotide Gated Ion Channels
P29973	CNGA1_HUMAN	cGMP-gated cation channel alpha-1 (Cyclic nucleotide-gated cation channel 1) (Cyclic nucleotide-gated channel alpha-1) (CNG channel alpha-1) (CNG-1) (CNG1) (Cyclic nucleotide-gated channel, photoreceptor) (Rod photoreceptor cGMP-gated channel subunit alpha)	CNGA1 CNCG CNCG1	Homo sapiens (Human)	690	No keyword VGIC in UniProt
Q16280	CNGA2_HUMAN	Cyclic nucleotide-gated olfactory channel (Cyclic nucleotide-gated cation channel 2) (Cyclic nucleotide-gated channel alpha-2) (CNG channel alpha-2) (CNG-2) (CNG2)	CNGA2 CNCA CNCA1 CNCG2	Homo sapiens (Human)	664	No keyword VGIC in UniProt
Q16281	CNGA3_HUMAN	Cyclic nucleotide-gated cation channel alpha-3 (Cone photoreceptor cGMP-gated channel subunit alpha) (Cyclic nucleotide-gated channel alpha-3) (CNG channel alpha-3) (CNG-3) (CNG3)	CNGA3 CNCG3	Homo sapiens (Human)	694	No keyword VGIC in UniProt
Q8IV77	CNGA4_HUMAN	Cyclic nucleotide-gated cation channel alpha-4 (Cyclic nucleotide-gated channel alpha-4) (CNG channel alpha-4) (CNG-4) (CNG4)	CNGA4	Homo sapiens (Human)	575	No keyword VGIC in UniProt
Q9NQW8	CNGB3_HUMAN	Cyclic nucleotide-gated cation channel beta-3 (Cone photoreceptor cGMP-gated channel subunit beta) (Cyclic nucleotide-gated cation channel modulatory subunit) (Cyclic nucleotide-gated channel beta-3) (CNG channel beta-3)	CNGB3	Homo sapiens (Human)	809	No keyword VGIC in UniProt
Q14028	CNGB1_HUMAN	Cyclic nucleotide-gated cation channel beta-1 (Cyclic nucleotide-gated cation channel 4) (CNG channel 4) (CNG-4) (CNG4) (Cyclic nucleotide-gated cation channel gamma) (Cyclic nucleotide-gated cation channel modulatory subunit) (Cyclic nucleotide-gated channel beta-1) (CNG channel beta-1) (Glutamic acid-rich protein) (GARP)	CNGB1 CNCG2 CNCG3L CNCG4 RCNC2	Homo sapiens (Human)	1251	No keyword VGIC in UniProt
O60741	HCN1_HUMAN	Potassium/sodium hyperpolarization-activated cyclic nucleotide-gated channel 1 (Brain cyclic nucleotide-gated channel 1) (BCNG-1)	HCN1 BCNG1	Homo sapiens (Human)	890	Activated by cAMP and cGMP
Q9UL51	HCN2_HUMAN	Potassium/sodium hyperpolarization-activated cyclic nucleotide-gated channel 2 (Brain cyclic nucleotide-gated channel 2) (BCNG-2)	HCN2 BCNG2	Homo sapiens (Human)	889	Activated by cAMP and cGMP
Q9P1Z3	HCN3_HUMAN	Potassium/sodium hyperpolarization-activated cyclic nucleotide-gated channel 3	HCN3 KIAA1535	Homo sapiens (Human)	774	Activated by cAMP and cGMP
Q9Y3Q4	HCN4_HUMAN	Potassium/sodium hyperpolarization-activated cyclic nucleotide-gated channel 4	HCN4	Homo sapiens (Human)	1203	Activated by cAMP and cGMP
Potassium Channels
Calcium- and sodium-activated potassium channels
Q12791	KCMA1_HUMAN	Calcium-activated potassium channel subunit alpha-1 (BK channel) (BKCA alpha) (Calcium-activated potassium channel, subfamily M subunit alpha-1) (K(VCA)alpha) (KCa1.1) (Maxi K channel) (MaxiK) (Slo-alpha) (Slo1) (Slowpoke homolog) (Slo homolog) (hSlo)	KCNMA1 KCNMA SLO	Homo sapiens (Human)	1236	Different Topology: 7TM
A8MYU2	KCNU1_HUMAN	Potassium channel subfamily U member 1 (Calcium-activated potassium channel subunit alpha-3) (Calcium-activated potassium channel, subfamily M subunit alpha-3) (KCa5) (Slowpoke homolog 3)	KCNU1 KCNMA3 KCNMC1 SLO3	Homo sapiens (Human)	1149	Different Topology: 7TM
Q92952	KCNN1_HUMAN	Small conductance calcium-activated potassium channel protein 1 (SK1) (SKCa 1) (SKCa1) (KCa2.1)	KCNN1 SK	Homo sapiens (Human)	543	No keyword VGIC in UniProt
Q9H2S1	KCNN2_HUMAN	Small conductance calcium-activated potassium channel protein 2 (SK2) (SKCa 2) (SKCa2) (KCa2.2)	KCNN2	Homo sapiens (Human)	579	No keyword VGIC in UniProt
Q9UGI6	KCNN3_HUMAN	Small conductance calcium-activated potassium channel protein 3 (SK3) (SKCa 3) (SKCa3) (KCa2.3)	KCNN3 K3	Homo sapiens (Human)	736	No keyword VGIC in UniProt
O15554	KCNN4_HUMAN	Intermediate conductance calcium-activated potassium channel protein 4 (SK4) (SKCa 4) (SKCa4) (IKCa1) (IK1) (KCa3.1) (KCa4) (Putative Gardos channel)	KCNN4 IK1 IKCA1 KCA4 SK4	Homo sapiens (Human)	427	No keyword VGIC in UniProt
Q5JUK3	KCNT1_HUMAN	Potassium channel subfamily T member 1 (KCa4.1)	KCNT1 KIAA1422	Homo sapiens (Human)	1230	No keyword VGIC in UniProt
Q6UVM3	KCNT2_HUMAN	Potassium channel subfamily T member 2 (Sequence like an intermediate conductance potassium channel subunit) (Sodium and chloride-activated ATP-sensitive potassium channel Slo2.1)	KCNT2 SLICK	Homo sapiens (Human)	1135	No keyword VGIC in UniProt
Inwardly rectifying potassium channels
P48048	KCNJ1_HUMAN	ATP-sensitive inward rectifier potassium channel 1 (ATP-regulated potassium channel ROM-K) (Inward rectifier K(+) channel Kir1.1) (Potassium channel, inwardly rectifying subfamily J member 1)	KCNJ1 ROMK1	Homo sapiens (Human)	391	Different Topology: 2TM
P63252	KCNJ2_HUMAN	Inward rectifier potassium channel 2 (Cardiac inward rectifier potassium channel) (Inward rectifier K(+) channel Kir2.1) (IRK-1) (hIRK1) (Potassium channel, inwardly rectifying subfamily J member 2)	KCNJ2 IRK1	Homo sapiens (Human)	427	Different Topology: 2TM
P48549	KCNJ3_HUMAN	G protein-activated inward rectifier potassium channel 1 (GIRK-1) (Inward rectifier K(+) channel Kir3.1) (Potassium channel, inwardly rectifying subfamily J member 3)	KCNJ3 GIRK1	Homo sapiens (Human)	501	Different Topology: 2TM
P48050	KCNJ4_HUMAN	Inward rectifier potassium channel 4 (HIRK2) (HRK1) (Hippocampal inward rectifier) (HIR) (Inward rectifier K(+) channel Kir2.3) (IRK-3) (Potassium channel, inwardly rectifying subfamily J member 4)	KCNJ4 IRK3	Homo sapiens (Human)	445	Different Topology: 2TM
P48544	KCNJ5_HUMAN	G protein-activated inward rectifier potassium channel 4 (GIRK-4) (Cardiac inward rectifier) (CIR) (Heart KATP channel) (Inward rectifier K(+) channel Kir3.4) (IRK-4) (KATP-1) (Potassium channel, inwardly rectifying subfamily J member 5)	KCNJ5 GIRK4	Homo sapiens (Human)	419	Different Topology: 2TM
P48051	KCNJ6_HUMAN	G protein-activated inward rectifier potassium channel 2 (GIRK-2) (BIR1) (Inward rectifier K(+) channel Kir3.2) (KATP-2) (Potassium channel, inwardly rectifying subfamily J member 6)	KCNJ6 GIRK2 KATP2 KCNJ7	Homo sapiens (Human)	423	Different Topology: 2TM
Q15842	KCNJ8_HUMAN	ATP-sensitive inward rectifier potassium channel 8 (Inward rectifier K(+) channel Kir6.1) (Potassium channel, inwardly rectifying subfamily J member 8) (uKATP-1)	KCNJ8	Homo sapiens (Human)	424	Different Topology: 2TM
Q92806	KCNJ9_HUMAN	G protein-activated inward rectifier potassium channel 3 (GIRK-3) (Inward rectifier K(+) channel Kir3.3) (Potassium channel, inwardly rectifying subfamily J member 9)	KCNJ9 GIRK3	Homo sapiens (Human)	393	Different Topology: 2TM
P78508	KCJ10_HUMAN	ATP-sensitive inward rectifier potassium channel 10 (ATP-dependent inwardly rectifying potassium channel Kir4.1) (Inward rectifier K(+) channel Kir1.2) (Potassium channel, inwardly rectifying subfamily J member 10)	KCNJ10	Homo sapiens (Human)	379	Different Topology: 2TM
Q14654	KCJ11_HUMAN	ATP-sensitive inward rectifier potassium channel 11 (IKATP) (Inward rectifier K(+) channel Kir6.2) (Potassium channel, inwardly rectifying subfamily J member 11)	KCNJ11	Homo sapiens (Human)	390	Different Topology: 2TM
Q14500	KCJ12_HUMAN	ATP-sensitive inward rectifier potassium channel 12 (Inward rectifier K(+) channel Kir2.2) (IRK-2) (Inward rectifier K(+) channel Kir2.2v) (Potassium channel, inwardly rectifying subfamily J member 12)	KCNJ12 IRK2 KCNJN1	Homo sapiens (Human)	433	Different Topology: 2TM
O60928	KCJ13_HUMAN	Inward rectifier potassium channel 13 (Inward rectifier K(+) channel Kir7.1) (Potassium channel, inwardly rectifying subfamily J member 13)	KCNJ13	Homo sapiens (Human)	360	Different Topology: 2TM
Q9UNX9	KCJ14_HUMAN	ATP-sensitive inward rectifier potassium channel 14 (Inward rectifier K(+) channel Kir2.4) (IRK-4) (Potassium channel, inwardly rectifying subfamily J member 14)	KCNJ14 IRK4	Homo sapiens (Human)	436	Different Topology: 2TM
Q99712	KCJ15_HUMAN	ATP-sensitive inward rectifier potassium channel 15 (Inward rectifier K(+) channel Kir1.3) (Inward rectifier K(+) channel Kir4.2) (Potassium channel, inwardly rectifying subfamily J member 15)	KCNJ15 KCNJ14	Homo sapiens (Human)	375	Different Topology: 2TM
Q9NPI9	KCJ16_HUMAN	Inward rectifier potassium channel 16 (Inward rectifier K(+) channel Kir5.1) (Potassium channel, inwardly rectifying subfamily J member 16)	KCNJ16	Homo sapiens (Human)	418	Different Topology: 2TM
Two P domain potassium channels						Regulated by neurotransmitters and biochemical mediators
Q9NYG8	KCNK4_HUMAN	Potassium channel subfamily K member 4 (TWIK-related arachidonic acid-stimulated potassium channel protein) (TRAAK) (Two pore potassium channel KT4.1) (Two pore K(+) channel KT4.1)	KCNK4 TRAAK	Homo sapiens (Human)	393	Different Topology: 2x4TM
O95279	KCNK5_HUMAN	Potassium channel subfamily K member 5 (Acid-sensitive potassium channel protein TASK-2) (TWIK-related acid-sensitive K(+) channel 2)	KCNK5 TASK2	Homo sapiens (Human)	499	Different Topology: 2x4TM
Q9Y257	KCNK6_HUMAN	Potassium channel subfamily K member 6 (Inward rectifying potassium channel protein TWIK-2) (TWIK-originated similarity sequence)	KCNK6 TOSS TWIK2	Homo sapiens (Human)	313	Different Topology: 2x4TM
Q9Y2U2	KCNK7_HUMAN	Potassium channel subfamily K member 7	KCNK7	Homo sapiens (Human)	307	Different Topology: 2x4TM
P57789	KCNKA_HUMAN	Potassium channel subfamily K member 10 (Outward rectifying potassium channel protein TREK-2) (TREK-2 K(+) channel subunit)	KCNK10 TREK2	Homo sapiens (Human)	538	Different Topology: 2x4TM
Q9HB15	KCNKC_HUMAN	Potassium channel subfamily K member 12 (Tandem pore domain halothane-inhibited potassium channel 2) (THIK-2)	KCNK12	Homo sapiens (Human)	430	Different Topology: 2x4TM
Q9HB14	KCNKD_HUMAN	Potassium channel subfamily K member 13 (Tandem pore domain halothane-inhibited potassium channel 1) (THIK-1)	KCNK13	Homo sapiens (Human)	408	Different Topology: 2x4TM
Q9H427	KCNKF_HUMAN	Potassium channel subfamily K member 15 (Acid-sensitive potassium channel protein TASK-5) (TWIK-related acid-sensitive K(+) channel 5) (Two pore potassium channel KT3.3) (Two pore K(+) channel KT3.3)	KCNK15 TASK5	Homo sapiens (Human)	330	Different Topology: 2x4TM
Q96T55	KCNKG_HUMAN	Potassium channel subfamily K member 16 (2P domain potassium channel Talk-1) (TWIK-related alkaline pH-activated K(+) channel 1) (TALK-1)	KCNK16 TALK1	Homo sapiens (Human)	309	Different Topology: 2x4TM
Q96T54	KCNKH_HUMAN	Potassium channel subfamily K member 17 (2P domain potassium channel Talk-2) (Acid-sensitive potassium channel protein TASK-4) (TWIK-related acid-sensitive K(+) channel 4) (TWIK-related alkaline pH-activated K(+) channel 2) (TALK-2)	KCNK17 TALK2 TASK4 UNQ5816/PRO19634	Homo sapiens (Human)	332	Different Topology: 2x4TM
O00180	KCNK1_HUMAN	Potassium channel subfamily K member 1 (Inward rectifying potassium channel protein TWIK-1) (Potassium channel K2P1) (Potassium channel KCNO1)	KCNK1 HOHO1 KCNO1 TWIK1	Homo sapiens (Human)	336	Different Topology: 2x4TM & No keyword VGIC in UniProt
O14649	KCNK3_HUMAN	Potassium channel subfamily K member 3 (Acid-sensitive potassium channel protein TASK-1) (TWIK-related acid-sensitive K(+) channel 1) (Two pore potassium channel KT3.1) (Two pore K(+) channel KT3.1)	KCNK3 TASK TASK1	Homo sapiens (Human)	394	Different Topology: 2x4TM & No keyword VGIC in UniProt
O95069	KCNK2_HUMAN	Potassium channel subfamily K member 2 (Outward rectifying potassium channel protein TREK-1) (TREK-1 K(+) channel subunit) (Two pore domain potassium channel TREK-1) (Two pore potassium channel TPKC1)	KCNK2 TREK TREK1	Homo sapiens (Human)	426	Different Topology: 2x4TM & No keyword VGIC in UniProt
Q7Z418	KCNKI_HUMAN	Potassium channel subfamily K member 18 (TWIK-related individual potassium channel) (TWIK-related spinal cord potassium channel)	KCNK18 TRESK TRIK	Homo sapiens (Human)	384	Different Topology: 2x4TM & No keyword VGIC in UniProt
Q9NPC2	KCNK9_HUMAN	Potassium channel subfamily K member 9 (Acid-sensitive potassium channel protein TASK-3) (TWIK-related acid-sensitive K(+) channel 3) (Two pore potassium channel KT3.2) (Two pore K(+) channel KT3.2)	KCNK9 TASK3	Homo sapiens (Human)	374	Different Topology: 2x4TM & No keyword VGIC in UniProt
Voltage-gated potassium channels
Q09470	KCNA1_HUMAN	Potassium voltage-gated channel subfamily A member 1 (Voltage-gated K(+) channel HuKI) (Voltage-gated potassium channel HBK1) (Voltage-gated potassium channel subunit Kv1.1)	KCNA1	Homo sapiens (Human)	495
P16389	KCNA2_HUMAN	Potassium voltage-gated channel subfamily A member 2 (NGK1) (Voltage-gated K(+) channel HuKIV) (Voltage-gated potassium channel HBK5) (Voltage-gated potassium channel subunit Kv1.2)	KCNA2	Homo sapiens (Human)	499
P22001	KCNA3_HUMAN	Potassium voltage-gated channel subfamily A member 3 (HGK5) (HLK3) (HPCN3) (Voltage-gated K(+) channel HuKIII) (Voltage-gated potassium channel subunit Kv1.3)	KCNA3 HGK5	Homo sapiens (Human)	575
P22459	KCNA4_HUMAN	Potassium voltage-gated channel subfamily A member 4 (HPCN2) (Voltage-gated K(+) channel HuKII) (Voltage-gated potassium channel HBK4) (Voltage-gated potassium channel HK1) (Voltage-gated potassium channel subunit Kv1.4)	KCNA4 KCNA4L	Homo sapiens (Human)	653
P22460	KCNA5_HUMAN	Potassium voltage-gated channel subfamily A member 5 (HPCN1) (Voltage-gated potassium channel HK2) (Voltage-gated potassium channel subunit Kv1.5)	KCNA5	Homo sapiens (Human)	613
P17658	KCNA6_HUMAN	Potassium voltage-gated channel subfamily A member 6 (Voltage-gated potassium channel HBK2) (Voltage-gated potassium channel subunit Kv1.6)	KCNA6	Homo sapiens (Human)	529
Q96RP8	KCNA7_HUMAN	Potassium voltage-gated channel subfamily A member 7 (Voltage-gated potassium channel subunit Kv1.7)	KCNA7	Homo sapiens (Human)	456
Q16322	KCA10_HUMAN	Potassium voltage-gated channel subfamily A member 10 (Voltage-gated potassium channel subunit Kv1.8)	KCNA10	Homo sapiens (Human)	511
Q14721	KCNB1_HUMAN	Potassium voltage-gated channel subfamily B member 1 (Delayed rectifier potassium channel 1) (DRK1) (h-DRK1) (Voltage-gated potassium channel subunit Kv2.1)	KCNB1	Homo sapiens (Human)	858
Q92953	KCNB2_HUMAN	Potassium voltage-gated channel subfamily B member 2 (Voltage-gated potassium channel subunit Kv2.2)	KCNB2	Homo sapiens (Human)	911
P48547	KCNC1_HUMAN	Potassium voltage-gated channel subfamily C member 1 (NGK2) (Voltage-gated potassium channel subunit Kv3.1) (Voltage-gated potassium channel subunit Kv4)	KCNC1	Homo sapiens (Human)	511
Q96PR1	KCNC2_HUMAN	Potassium voltage-gated channel subfamily C member 2 (Shaw-like potassium channel) (Voltage-gated potassium channel Kv3.2)	KCNC2	Homo sapiens (Human)	638
Q14003	KCNC3_HUMAN	Potassium voltage-gated channel subfamily C member 3 (KSHIIID) (Voltage-gated potassium channel subunit Kv3.3)	KCNC3	Homo sapiens (Human)	757
Q03721	KCNC4_HUMAN	Potassium voltage-gated channel subfamily C member 4 (KSHIIIC) (Voltage-gated potassium channel subunit Kv3.4)	KCNC4 C1orf30	Homo sapiens (Human)	635
Q9NSA2	KCND1_HUMAN	Potassium voltage-gated channel subfamily D member 1 (Voltage-gated potassium channel subunit Kv4.1)	KCND1	Homo sapiens (Human)	647
Q9NZV8	KCND2_HUMAN	Potassium voltage-gated channel subfamily D member 2 (Voltage-gated potassium channel subunit Kv4.2)	KCND2 KIAA1044	Homo sapiens (Human)	630
Q9UK17	KCND3_HUMAN	Potassium voltage-gated channel subfamily D member 3 (Voltage-gated potassium channel subunit Kv4.3)	KCND3	Homo sapiens (Human)	655
Q9H3M0	KCNF1_HUMAN	Potassium voltage-gated channel subfamily F member 1 (Voltage-gated potassium channel subunit Kv5.1) (kH1)	KCNF1	Homo sapiens (Human)	494
Q9UIX4	KCNG1_HUMAN	Potassium voltage-gated channel subfamily G member 1 (Voltage-gated potassium channel subunit Kv6.1) (kH2)	KCNG1	Homo sapiens (Human)	513
Q9UJ96	KCNG2_HUMAN	Potassium voltage-gated channel subfamily G member 2 (Cardiac potassium channel subunit) (Voltage-gated potassium channel subunit Kv6.2)	KCNG2 KCNF2	Homo sapiens (Human)	466
Q8TAE7	KCNG3_HUMAN	Potassium voltage-gated channel subfamily G member 3 (Voltage-gated potassium channel subunit Kv10.1) (Voltage-gated potassium channel subunit Kv6.3)	KCNG3	Homo sapiens (Human)	436
Q8TDN1	KCNG4_HUMAN	Potassium voltage-gated channel subfamily G member 4 (Voltage-gated potassium channel subunit Kv6.4)	KCNG4 KCNG3	Homo sapiens (Human)	519
O95259	KCNH1_HUMAN	Potassium voltage-gated channel subfamily H member 1 (Ether-a-go-go potassium channel 1) (EAG channel 1) (h-eag) (hEAG1) (Voltage-gated potassium channel subunit Kv10.1)	KCNH1 EAG EAG1	Homo sapiens (Human)	989
Q12809	KCNH2_HUMAN	Potassium voltage-gated channel subfamily H member 2 (Eag homolog) (Ether-a-go-go-related gene potassium channel 1) (ERG-1) (Eag-related protein 1) (Ether-a-go-go-related protein 1) (H-ERG) (hERG-1) (hERG1) (Voltage-gated potassium channel subunit Kv11.1)	KCNH2 ERG ERG1 HERG	Homo sapiens (Human)	1159
Q9ULD8	KCNH3_HUMAN	Potassium voltage-gated channel subfamily H member 3 (Brain-specific eag-like channel 1) (BEC1) (Ether-a-go-go-like potassium channel 2) (ELK channel 2) (ELK2) (Voltage-gated potassium channel subunit Kv12.2)	KCNH3 KIAA1282	Homo sapiens (Human)	1083
Q9UQ05	KCNH4_HUMAN	Potassium voltage-gated channel subfamily H member 4 (Brain-specific eag-like channel 2) (BEC2) (Ether-a-go-go-like potassium channel 1) (ELK channel 1) (ELK1) (Voltage-gated potassium channel subunit Kv12.3)	KCNH4	Homo sapiens (Human)	1017
Q8NCM2	KCNH5_HUMAN	Potassium voltage-gated channel subfamily H member 5 (Ether-a-go-go potassium channel 2) (hEAG2) (Voltage-gated potassium channel subunit Kv10.2)	KCNH5 EAG2	Homo sapiens (Human)	988
Q9H252	KCNH6_HUMAN	Potassium voltage-gated channel subfamily H member 6 (Ether-a-go-go-related gene potassium channel 2) (ERG-2) (Eag-related protein 2) (Ether-a-go-go-related protein 2) (hERG-2) (hERG2) (Voltage-gated potassium channel subunit Kv11.2)	KCNH6 ERG2	Homo sapiens (Human)	994
Q9NS40	KCNH7_HUMAN	Potassium voltage-gated channel subfamily H member 7 (Ether-a-go-go-related gene potassium channel 3) (ERG-3) (Eag-related protein 3) (Ether-a-go-go-related protein 3) (hERG-3) (Voltage-gated potassium channel subunit Kv11.3)	KCNH7 ERG3	Homo sapiens (Human)	1196
Q96L42	KCNH8_HUMAN	Potassium voltage-gated channel subfamily H member 8 (ELK1) (hElk1) (Ether-a-go-go-like potassium channel 3) (ELK channel 3) (ELK3) (Voltage-gated potassium channel subunit Kv12.1)	KCNH8	Homo sapiens (Human)	1107
P51787	KCNQ1_HUMAN	Potassium voltage-gated channel subfamily KQT member 1 (IKs producing slow voltage-gated potassium channel subunit alpha KvLQT1) (KQT-like 1) (Voltage-gated potassium channel subunit Kv7.1)	KCNQ1 KCNA8 KCNA9 KVLQT1	Homo sapiens (Human)	676
O43526	KCNQ2_HUMAN	Potassium voltage-gated channel subfamily KQT member 2 (KQT-like 2) (Neuroblastoma-specific potassium channel subunit alpha KvLQT2) (Voltage-gated potassium channel subunit Kv7.2)	KCNQ2	Homo sapiens (Human)	872
O43525	KCNQ3_HUMAN	Potassium voltage-gated channel subfamily KQT member 3 (KQT-like 3) (Potassium channel subunit alpha KvLQT3) (Voltage-gated potassium channel subunit Kv7.3)	KCNQ3	Homo sapiens (Human)	872
P56696	KCNQ4_HUMAN	Potassium voltage-gated channel subfamily KQT member 4 (KQT-like 4) (Potassium channel subunit alpha KvLQT4) (Voltage-gated potassium channel subunit Kv7.4)	KCNQ4	Homo sapiens (Human)	695
Q9NR82	KCNQ5_HUMAN	Potassium voltage-gated channel subfamily KQT member 5 (KQT-like 5) (Potassium channel subunit alpha KvLQT5) (Voltage-gated potassium channel subunit Kv7.5)	KCNQ5	Homo sapiens (Human)	932
Q96KK3	KCNS1_HUMAN	Potassium voltage-gated channel subfamily S member 1 (Delayed-rectifier K(+) channel alpha subunit 1) (Voltage-gated potassium channel subunit Kv9.1)	KCNS1	Homo sapiens (Human)	526
Q9ULS6	KCNS2_HUMAN	Potassium voltage-gated channel subfamily S member 2 (Delayed-rectifier K(+) channel alpha subunit 2) (Voltage-gated potassium channel subunit Kv9.2)	KCNS2 KIAA1144	Homo sapiens (Human)	477
Q9BQ31	KCNS3_HUMAN	Potassium voltage-gated channel subfamily S member 3 (Delayed-rectifier K(+) channel alpha subunit 3) (Voltage-gated potassium channel subunit Kv9.3)	KCNS3	Homo sapiens (Human)	491
Q6PIU1	KCNV1_HUMAN	Potassium voltage-gated channel subfamily V member 1 (Neuronal potassium channel alpha subunit HNKA) (Voltage-gated potassium channel subunit Kv8.1)	KCNV1	Homo sapiens (Human)	500
Q8TDN2	KCNV2_HUMAN	Potassium voltage-gated channel subfamily V member 2 (Voltage-gated potassium channel subunit Kv8.2)	KCNV2	Homo sapiens (Human)	545
Ryanodine receptors
P21817	RYR1_HUMAN	Ryanodine receptor 1 (RYR-1) (RyR1) (Skeletal muscle calcium release channel) (Skeletal muscle ryanodine receptor) (Skeletal muscle-type ryanodine receptor) (Type 1 ryanodine receptor)	RYR1 RYDR	Homo sapiens (Human)	5038	LGIC in UniProt
Q92736	RYR2_HUMAN	Ryanodine receptor 2 (RYR-2) (RyR2) (hRYR-2) (Cardiac muscle ryanodine receptor) (Cardiac muscle ryanodine receptor-calcium release channel) (Type 2 ryanodine receptor)	RYR2	Homo sapiens (Human)	4967	LGIC in UniProt
Q15413	RYR3_HUMAN	Ryanodine receptor 3 (RYR-3) (RyR3) (Brain ryanodine receptor-calcium release channel) (Brain-type ryanodine receptor) (Type 3 ryanodine receptor)	RYR3 HBRR	Homo sapiens (Human)	4870	LGIC in UniProt
Transient Receptor Potential channels						TRP channels are regulated by phosphoinostides and TRP subunits contain six putative transmembrane domains and assemble as homo- or hetero-tetramers to form cation selective channels with diverse modes of activation and varied permeation properties
Q9Y210	TRPC6_HUMAN	Short transient receptor potential channel 6 (TrpC6) (Transient receptor protein 6) (TRP-6)	TRPC6 TRP6	Homo sapiens (Human)	931	No keyword VGIC in UniProt
Q13507	TRPC3_HUMAN	Short transient receptor potential channel 3 (TrpC3) (Transient receptor protein 3) (TRP-3) (hTrp-3) (hTrp3)	TRPC3 TRP3	Homo sapiens (Human)	836	No keyword VGIC in UniProt
P48995	TRPC1_HUMAN	Short transient receptor potential channel 1 (TrpC1) (Transient receptor protein 1) (TRP-1)	TRPC1 TRP1	Homo sapiens (Human)	793	No keyword VGIC in UniProt
Q9UL62	TRPC5_HUMAN	Short transient receptor potential channel 5 (TrpC5) (Transient receptor protein 5) (TRP-5) (hTRP-5) (hTRP5)	TRPC5 TRP5	Homo sapiens (Human)	973	No keyword VGIC in UniProt
Q9HCX4	TRPC7_HUMAN	Short transient receptor potential channel 7 (TrpC7) (Transient receptor protein 7) (TRP-7) (hTRP7)	TRPC7 TRP7	Homo sapiens (Human)	862	No keyword VGIC in UniProt
O75762	TRPA1_HUMAN	Transient receptor potential cation channel subfamily A member 1 (Ankyrin-like with transmembrane domains protein 1) (Transformation-sensitive protein p120)	TRPA1 ANKTM1	Homo sapiens (Human)	1119	No keyword VGIC in UniProt
Q9UBN4	TRPC4_HUMAN	Short transient receptor potential channel 4 (TrpC4) (Trp-related protein 4) (hTrp-4) (hTrp4)	TRPC4	Homo sapiens (Human)	977	No keyword VGIC in UniProt
Q8TD43	TRPM4_HUMAN	Transient receptor potential cation channel subfamily M member 4 (hTRPM4) (Calcium-activated non-selective cation channel 1) (Long transient receptor potential channel 4) (LTrpC-4) (LTrpC4) (Melastatin-4)	TRPM4 LTRPC4	Homo sapiens (Human)	1214	No keyword VGIC in UniProt
O94759	TRPM2_HUMAN	Transient receptor potential cation channel subfamily M member 2 (Estrogen-responsive element-associated gene 1 protein) (Long transient receptor potential channel 2) (LTrpC-2) (LTrpC2) (Transient receptor potential channel 7) (TrpC7) (Transient receptor potential melastatin 2)	TRPM2 EREG1 KNP3 LTRPC2 TRPC7	Homo sapiens (Human)	1503	No keyword VGIC in UniProt
Q9BX84	TRPM6_HUMAN	Transient receptor potential cation channel subfamily M member 6 (EC 2.7.11.1) (Channel kinase 2) (Melastatin-related TRP cation channel 6)	TRPM6 CHAK2	Homo sapiens (Human)	2022	No keyword VGIC in UniProt
Q7Z4N2	TRPM1_HUMAN	Transient receptor potential cation channel subfamily M member 1 (Long transient receptor potential channel 1) (LTrpC1) (Melastatin-1)	TRPM1 LTRPC1 MLSN MLSN1	Homo sapiens (Human)	1603	LGIC in UniProt
Q96QT4	TRPM7_HUMAN	Transient receptor potential cation channel subfamily M member 7 (EC 2.7.11.1) (Channel-kinase 1) (Long transient receptor potential channel 7) (LTrpC-7) (LTrpC7)	TRPM7 CHAK1 LTRPC7	Homo sapiens (Human)	1865	No keyword VGIC in UniProt
Q7Z2W7	TRPM8_HUMAN	Transient receptor potential cation channel subfamily M member 8 (Long transient receptor potential channel 6) (LTrpC-6) (LTrpC6) (Transient receptor potential p8) (Trp-p8)	TRPM8 LTRPC6 TRPP8	Homo sapiens (Human)	1104	No keyword VGIC in UniProt
Q9HCF6	TRPM3_HUMAN	Transient receptor potential cation channel subfamily M member 3 (Long transient receptor potential channel 3) (LTrpC-3) (LTrpC3) (Melastatin-2) (MLSN2)	TRPM3 KIAA1616 LTRPC3	Homo sapiens (Human)	1732	No keyword VGIC in UniProt
Q9NZQ8	TRPM5_HUMAN	Transient receptor potential cation channel subfamily M member 5 (Long transient receptor potential channel 5) (LTrpC-5) (LTrpC5) (MLSN1- and TRP-related gene 1 protein)	TRPM5 LTRPC5 MTR1	Homo sapiens (Human)	1165	LGIC and VGIC in UniProt
Q13563	PKD2_HUMAN	Polycystin-2 (PC2) (Autosomal dominant polycystic kidney disease type II protein) (Polycystic kidney disease 2 protein) (Polycystwin) (R48321) (Transient receptor potential cation channel subfamily P member 2)	PKD2 TRPP2	Homo sapiens (Human)	968	TRP channel
Q9P0L9	PK2L1_HUMAN	Polycystic kidney disease 2-like 1 protein (Polycystin-2 homolog) (Polycystin-2L1) (Polycystin-L) (Polycystin-L1)	PKD2L1 PKD2L PKDL TRPP3	Homo sapiens (Human)	805	No keyword VGIC in UniProt
Q9GZU1	MCLN1_HUMAN	Mucolipin-1 (ML1) (MG-2) (Mucolipidin) (Transient receptor potential channel mucolipin 1) (TRPML1)	MCOLN1 ML4 MSTP080	Homo sapiens (Human)	580	No keyword VGIC in UniProt
Q8TDD5	MCLN3_HUMAN	Mucolipin-3 (Transient receptor potential channel mucolipin 3) (TRPML3)	MCOLN3	Homo sapiens (Human)	553	No keyword VGIC in UniProt
Q8IZK6	MCLN2_HUMAN	Mucolipin-2 (Transient receptor potential channel mucolipin 2) (TRPML2)	MCOLN2	Homo sapiens (Human)	566	No keyword VGIC in UniProt
Q9HBA0	TRPV4_HUMAN	Transient receptor potential cation channel subfamily V member 4 (TrpV4) (Osm-9-like TRP channel 4) (OTRPC4) (Transient receptor potential protein 12) (TRP12) (Vanilloid receptor-like channel 2) (Vanilloid receptor-like protein 2) (VRL-2) (Vanilloid receptor-related osmotically-activated channel) (VR-OAC)	TRPV4 VRL2 VROAC	Homo sapiens (Human)	871	No keyword VGIC in UniProt
Q8NER1	TRPV1_HUMAN	Transient receptor potential cation channel subfamily V member 1 (TrpV1) (Capsaicin receptor) (Osm-9-like TRP channel 1) (OTRPC1) (Vanilloid receptor 1)	TRPV1 VR1	Homo sapiens (Human)	839	No keyword VGIC in UniProt
Q9H1D0	TRPV6_HUMAN	Transient receptor potential cation channel subfamily V member 6 (TrpV6) (CaT-like) (CaT-L) (Calcium transport protein 1) (CaT1) (Epithelial calcium channel 2) (ECaC2)	TRPV6 ECAC2	Homo sapiens (Human)	765	No keyword VGIC in UniProt
Q9NQA5	TRPV5_HUMAN	Transient receptor potential cation channel subfamily V member 5 (TrpV5) (Calcium transport protein 2) (CaT2) (Epithelial calcium channel 1) (ECaC) (ECaC1) (Osm-9-like TRP channel 3) (OTRPC3)	TRPV5 ECAC1	Homo sapiens (Human)	729	No keyword VGIC in UniProt
Q9Y5S1	TRPV2_HUMAN	Transient receptor potential cation channel subfamily V member 2 (TrpV2) (Osm-9-like TRP channel 2) (OTRPC2) (Vanilloid receptor-like protein 1) (VRL-1)	TRPV2 VRL	Homo sapiens (Human)	764	No keyword VGIC in UniProt
Q8NET8	TRPV3_HUMAN	Transient receptor potential cation channel subfamily V member 3 (TrpV3) (Vanilloid receptor-like 3) (VRL-3)	TRPV3	Homo sapiens (Human)	790	No keyword VGIC in UniProt
Q9NZM6	PK2L2_HUMAN	Polycystic kidney disease 2-like 2 protein (Polycystin-2L2) (Polycystin-L2)	PKD2L2	Homo sapiens (Human)	624	No keyword VGIC in UniProt
Voltage-gated calcium channels
O00555	CAC1A_HUMAN	Voltage-dependent P/Q-type calcium channel subunit alpha-1A (Brain calcium channel I) (BI) (Calcium channel, L type, alpha-1 polypeptide isoform 4) (Voltage-gated calcium channel subunit alpha Cav2.1)	CACNA1A CACH4 CACN3 CACNL1A4	Homo sapiens (Human)	2505
Q00975	CAC1B_HUMAN	Voltage-dependent N-type calcium channel subunit alpha-1B (Brain calcium channel III) (BIII) (Calcium channel, L type, alpha-1 polypeptide isoform 5) (Voltage-gated calcium channel subunit alpha Cav2.2)	CACNA1B CACH5 CACNL1A5	Homo sapiens (Human)	2339
Q13936	CAC1C_HUMAN	Voltage-dependent L-type calcium channel subunit alpha-1C (Calcium channel, L type, alpha-1 polypeptide, isoform 1, cardiac muscle) (Voltage-gated calcium channel subunit alpha Cav1.2)	CACNA1C CACH2 CACN2 CACNL1A1 CCHL1A1	Homo sapiens (Human)	2221
Q01668	CAC1D_HUMAN	Voltage-dependent L-type calcium channel subunit alpha-1D (Calcium channel, L type, alpha-1 polypeptide, isoform 2) (Voltage-gated calcium channel subunit alpha Cav1.3)	CACNA1D CACH3 CACN4 CACNL1A2 CCHL1A2	Homo sapiens (Human)	2161
Q15878	CAC1E_HUMAN	Voltage-dependent R-type calcium channel subunit alpha-1E (Brain calcium channel II) (BII) (Calcium channel, L type, alpha-1 polypeptide, isoform 6) (Voltage-gated calcium channel subunit alpha Cav2.3)	CACNA1E CACH6 CACNL1A6	Homo sapiens (Human)	2313
O60840	CAC1F_HUMAN	Voltage-dependent L-type calcium channel subunit alpha-1F (Voltage-gated calcium channel subunit alpha Cav1.4)	CACNA1F CACNAF1	Homo sapiens (Human)	1977
O43497	CAC1G_HUMAN	Voltage-dependent T-type calcium channel subunit alpha-1G (Cav3.1c) (NBR13) (Voltage-gated calcium channel subunit alpha Cav3.1)	CACNA1G KIAA1123	Homo sapiens (Human)	2377
O95180	CAC1H_HUMAN	Voltage-dependent T-type calcium channel subunit alpha-1H (Low-voltage-activated calcium channel alpha1 3.2 subunit) (Voltage-gated calcium channel subunit alpha Cav3.2)	CACNA1H	Homo sapiens (Human)	2353
Q9P0X4	CAC1I_HUMAN	Voltage-dependent T-type calcium channel subunit alpha-1I (Voltage-gated calcium channel subunit alpha Cav3.3) (Ca(v)3.3)	CACNA1I KIAA1120	Homo sapiens (Human)	2223
Q13698	CAC1S_HUMAN	Voltage-dependent L-type calcium channel subunit alpha-1S (Calcium channel, L type, alpha-1 polypeptide, isoform 3, skeletal muscle) (Voltage-gated calcium channel subunit alpha Cav1.1)	CACNA1S CACH1 CACN1 CACNL1A3	Homo sapiens (Human)	1873
Voltage-gated sodium channels
P35498	SCN1A_HUMAN	Sodium channel protein type 1 subunit alpha (Sodium channel protein brain I subunit alpha) (Sodium channel protein type I subunit alpha) (Voltage-gated sodium channel subunit alpha Nav1.1)	SCN1A NAC1 SCN1	Homo sapiens (Human)	2009
Q99250	SCN2A_HUMAN	Sodium channel protein type 2 subunit alpha (HBSC II) (Sodium channel protein brain II subunit alpha) (Sodium channel protein type II subunit alpha) (Voltage-gated sodium channel subunit alpha Nav1.2)	SCN2A NAC2 SCN2A1 SCN2A2	Homo sapiens (Human)	2005
Q9NY46	SCN3A_HUMAN	Sodium channel protein type 3 subunit alpha (Sodium channel protein brain III subunit alpha) (Sodium channel protein type III subunit alpha) (Voltage-gated sodium channel subtype III) (Voltage-gated sodium channel subunit alpha Nav1.3)	SCN3A KIAA1356 NAC3	Homo sapiens (Human)	2000
P35499	SCN4A_HUMAN	Sodium channel protein type 4 subunit alpha (SkM1) (Sodium channel protein skeletal muscle subunit alpha) (Sodium channel protein type IV subunit alpha) (Voltage-gated sodium channel subunit alpha Nav1.4)	SCN4A	Homo sapiens (Human)	1836
Q14524	SCN5A_HUMAN	Sodium channel protein type 5 subunit alpha (HH1) (Sodium channel protein cardiac muscle subunit alpha) (Sodium channel protein type V subunit alpha) (Voltage-gated sodium channel subunit alpha Nav1.5)	SCN5A	Homo sapiens (Human)	2016
Q9UQD0	SCN8A_HUMAN	Sodium channel protein type 8 subunit alpha (Sodium channel protein type VIII subunit alpha) (Voltage-gated sodium channel subunit alpha Nav1.6)	SCN8A MED	Homo sapiens (Human)	1980
Q15858	SCN9A_HUMAN	Sodium channel protein type 9 subunit alpha (Neuroendocrine sodium channel) (hNE-Na) (Peripheral sodium channel 1) (PN1) (Sodium channel protein type IX subunit alpha) (Voltage-gated sodium channel subunit alpha Nav1.7)	SCN9A NENA	Homo sapiens (Human)	1988
Q9Y5Y9	SCNAA_HUMAN	Sodium channel protein type 10 subunit alpha (Peripheral nerve sodium channel 3) (PN3) (hPN3) (Sodium channel protein type X subunit alpha) (Voltage-gated sodium channel subunit alpha Nav1.8)	SCN10A	Homo sapiens (Human)	1956
Q9UI33	SCNBA_HUMAN	Sodium channel protein type 11 subunit alpha (Peripheral nerve sodium channel 5) (PN5) (Sensory neuron sodium channel 2) (Sodium channel protein type XI subunit alpha) (Voltage-gated sodium channel subunit alpha Nav1.9) (hNaN)	SCN11A SCN12A SNS2	Homo sapiens (Human)	1791
Voltage-gated proton channels						putative 4TM proton-selective channel gated by membrane depolarization
Q96D96	HVCN1_HUMAN	Voltage-gated hydrogen channel 1 (Hydrogen voltage-gated channel 1) (HV1) (Voltage sensor domain-only protein)	HVCN1 VSOP UNQ578/PRO1140	Homo sapiens (Human)	273	Different Topology: 2x4TM
