## Supplementary material for "Analysis of Single Nucleotide Polymorphisms in human Voltage-Gated Ion Channels"

### Sheet: Mapping
Table S2: Mapping between RefSeq Nucleotide Codes and UniProt ACs for the canonical isoforms of VGICs. This mapping was used to gather data from ClinVar regarding the SNPs of VGICs in the GRCh38 version of the proteome.
#	UniProt AC	RefSeq Nucleotide
1	O00555	NM_001127222.1
2	O43497	NM_018896.4
3	O43525	NM_004519.3
4	O43526	NM_172107.3
5	O60840	NM_005183.3
6	O95180	NM_021098.2
7	O95259	NM_172362.2
8	P16389	NM_004974.3
9	P22001	NM_002232.4
10	P22460	NM_002234.3
11	P35498	NM_001165963.1
12	P35499	NM_000334.4
13	P48547	NM_004976.4
14	P51787	NM_000218.2
15	P56696	NM_004700.3
16	Q00975	NM_000718.3
17	Q01668	NM_001128840.2
18	Q09470	NM_000217.2
19	Q12809	NM_000238.3
20	Q13698	NM_000069.2
21	Q13936	NM_199460.3
22	Q14003	NM_004977.2
23	Q14524	NM_198056.2
24	Q14721	NM_004975.3
25	Q15878	NM_001205293.1
26	Q8NCM2	NM_139318.4
27	Q8TDN2	NM_133497.3
28	Q99250	NM_001040142.1
29	Q9H3M0	NM_002236.4
30	Q9NR82	NM_019842.3
31	Q9NS40	NM_033272.3
32	Q9NY46	XM_017004660.1
33	Q9NZV8	NM_012281.2
34	Q9P0X4	NM_021096.3
35	Q9UI33	NM_014139.2
36	Q9UK17	NM_004980.4
37	Q9UQD0	NM_014191.3
38	Q9Y5Y9	NM_006514.3
39	Q15858	NM_001365536.1
40	P17658	NM_002235.3
41	P22459	NM_002233.3
42	Q03721	NM_004978.4
43	Q16322	NM_005549.2
44	Q6PIU1	NM_014379.3
45	Q8TAE7	NM_133329.5
46	Q8TDN1	NM_172347.2
47	Q92953	NM_004770.2
48	Q96KK3	NM_001322799.1
49	Q96KK3	NM_002251.4
50	Q96L42	NM_144633.2
51	Q96PR1	NM_139137.3
52	Q96RP8	NM_031886.2
53	Q9BQ31	NM_001282428.1
54	Q9BQ31	NM_002252.4
55	Q9H252	NM_030779.3
56	Q9NSA2	NM_004979.5
57	Q9UIX4	NM_002237.3
58	Q9UJ96	NM_012283.1
59	Q9ULD8	NM_001314030.1
60	Q9ULD8	NM_012284.2
61	Q9ULS6	NM_020697.3
62	Q9UQ05	NM_012285.2
