## Supplementary material for "Analysis of Single Nucleotide Polymorphisms in human Voltage-Gated Ion Channels"

### Sheet: Pathogenic SNPs
Table S4 (A): The dataset of Voltage Gated Ion Channels with SNPs. In the sheet "Pathogenic SNPs" 33 VGICs with 1765 SNPs are shown. In the sheet "Polymorphisms" 42 VGICs with 457 SNPs are shown and in the sheet "Unclassified" 41 VGICs with 3089 SNPs are shown.
Pathogenic SNPs
#	Channel Type	VGIC	SNPs Count
1	CaV	CACNA1S	8
2	CaV	CACNA1C	11
3	CaV	CACNA1D	6
4	CaV	CACNA1F	24
5	CaV	CACNA1A	44
6	CaV	CACNA1B	1
7	CaV	CACNA1E	1
8	CaV	CACNA1G	7
9	CaV	CACNA1H	16
10	KV	KCNA1	25
11	KV	KCNA2	15
12	KV	KCNA5	3
13	KV	KCNB1	23
14	KV	KCNC1	1
15	KV	KCNC3	6
16	KV	KCND3	9
17	KV	KCNQ1	159
18	KV	KCNQ2	188
19	KV	KCNQ3	13
20	KV	KCNQ4	21
21	KV	KCNQ5	4
22	KV	KCNV2	7
23	KV	KCNH1	15
24	KV	KCNH2	152
25	NaV	SCN1A	564
26	NaV	SCN2A	76
27	NaV	SCN3A	6
28	NaV	SCN4A	66
29	NaV	SCN5A	170
30	NaV	SCN8A	88
31	NaV	SCN9A	25
32	NaV	SCN10A	1
33	NaV	SCN11A	10
		Total:	1765

### Sheet: Polymorphisms
Table S4 (B): The dataset of Voltage Gated Ion Channels with SNPs. In the sheet "Pathogenic SNPs" 33 VGICs with 1892 SNPs are shown. In the sheet "Polymorphisms" 42 VGICs with 457 SNPs are shown and in the sheet "Unclassified" 41 VGICs with 3089 SNPs are shown.
Polymorphisms
#	Channel Type	VGIC	SNPs Count
1	CaV	CACNA1S	42
2	CaV	CACNA1C	23
3	CaV	CACNA1D	1
4	CaV	CACNA1F	11
5	CaV	CACNA1A	10
6	CaV	CACNA1B	5
7	CaV	CACNA1E	2
8	CaV	CACNA1H	71
9	CaV	CACNA1I	4
10	KV	KCNA5	11
11	KV	KCNA7	2
12	KV	KCNA10	2
13	KV	KCNB1	9
14	KV	KCNB2	1
15	KV	KCNC3	7
16	KV	KCNC4	3
17	KV	KCND2	1
18	KV	KCND3	2
19	KV	KCNG1	1
20	KV	KCNG4	6
21	KV	KCNQ1	7
22	KV	KCNQ2	14
23	KV	KCNQ3	8
24	KV	KCNQ4	3
25	KV	KCNV1	1
26	KV	KCNV2	7
27	KV	KCNS1	2
28	KV	KCNS3	2
29	KV	KCNH5	4
30	KV	KCNH2	14
31	KV	KCNH6	2
32	KV	KCNH7	1
33	KV	KCNH8	2
34	NaV	SCN1A	15
35	NaV	SCN2A	5
36	NaV	SCN3A	5
37	NaV	SCN4A	31
38	NaV	SCN5A	31
39	NaV	SCN8A	10
40	NaV	SCN9A	12
41	NaV	SCN10A	43
42	NaV	SCN11A	24
		Total:	457

### Sheet: Unclassified
Table S4 (C): The dataset of Voltage Gated Ion Channels with SNPs. In the sheet "Pathogenic SNPs" 33 VGICs with 1765 SNPs are shown. In the sheet "Polymorphisms" 42 VGICs with 457 SNPs are shown and in the sheet "Unclassified" 41 VGICs with 3089 SNPs are shown.
Unclassified SNPs
#	Channel Type	VGIC	SNPs Count
1	CaV	CACNA1S	154
2	CaV	CACNA1C	14
3	CaV	CACNA1F	20
4	CaV	CACNA1A	1
5	CaV	CACNA1B	3
6	CaV	CACNA1E	6
7	CaV	CACNA1G	24
8	CaV	CACNA1H	231
9	CaV	CACNA1I	1
10	CaV	KCNA1	25
11	KV	KCNA2	20
12	KV	KCNA3	1
13	KV	KCNA5	49
14	KV	KCNA10	1
15	KV	KCNB1	35
16	KV	KCNB2	1
17	KV	KCNC1	1
18	KV	KCNC3	17
19	KV	KCND2	10
20	KV	KCND3	45
21	KV	KCNF1	1
22	KV	KCNQ1	297
23	KV	KCNQ2	128
24	KV	KCNQ3	71
25	KV	KCNQ4	24
26	KV	KCNQ5	3
27	KV	KCNV2	14
28	KV	KCNH1	1
29	KV	KCNH5	31
30	KV	KCNH2	505
31	KV	KCNH7	1
32	KV	KCNH4	1
33	NaV	SCN1A	137
34	NaV	SCN2A	34
35	NaV	SCN3A	4
36	NaV	SCN4A	175
37	NaV	SCN5A	602
38	NaV	SCN8A	142
39	NaV	SCN9A	1
40	NaV	SCN10A	161
41	NaV	SCN11A	97
		Total:	3089
