## Supplementary material for "Analysis of Single Nucleotide Polymorphisms in human Voltage-Gated Ion Channels"

### Sheet: ANOVA
Table S6. Results from two-factor with replication ANOVA. The difference in the distribution of “Polymorphisms” and “Pathogenic” mutations in regions of biological significance (VSD, PL, ILs, ELs, Other) is examined. The Sample difference suggests that the means of observations between “Polymorphisms” and “Pathogenic” mutations varies (F>F crit, P-value<0.05). The Columns difference examines the …
Source of Variation	SS	df	MS	F	P-value	F crit
Sample	31941.2	1	31941.2	28.1546	1.59632e-07	3.85754
Columns	8222.92	4	2055.73	1.81202	0.124925	2.3873
Interaction	6072.84	4	1518.21	1.33823	0.254384	2.3873
Within	658006	580	1134.49
Total	704243	589
