## Supplementary material for "Analysis of Single Nucleotide Polymorphisms in human Voltage-Gated Ion Channels"

### Sheet: Polymorphisms_Total
Table S7 (A): Relative frequencies of amino acid substitutions. The relative frequencies for Polymorphisms and Pathogenic Mutations for the entire channels (Polymorphisms_Total & Pathogenic_Total) are given, along with the relative frequencies for regions with biological significance (Pathogenic_VSD and Pathogenic_PL).
Amino Acid Substitutions (Polymorphisms)
%	A	C	D	E	F	G	H	I	K	L	M	N	P	Q	R	S	T	V	W	Y	TOTAL
A	0	0	0.656455	0	0	0.656455	0	0	0	0	0	0	0.218818	0	0	0.875274	5.68928	2.84464	0	0	10.2913
C	0	0	0	0	0.218818	0	0	0	0	0	0	0	0	0	0.218818	0	0	0	0	0.875274	1.16505
D	0	0	0	0.437637	0	0.875274	0	0	0	0	0	1.75055	0	0	0	0	0	0.218818	0	0.218818	3.30097
E	0.656455	0	0.656455	0	0	1.53173	0	0	4.15755	0	0	0	0	0.437637	0	0	0	0.218818	0	0	6.40777
F	0	0.218818	0	0	0	0	0	0	0	0.218818	0	0	0	0	0	0.218818	0	0	0	0.437637	1.16505
G	0.656455	0.437637	0.656455	1.09409	0	0	0	0	0	0	0	0	0	0	2.18818	1.75055	0	0.875274	0.437637	0	8.34951
H	0	0	0	0	0	0	0	0	0	0	0	0	0.218818	0.218818	0.437637	0	0	0	0	0	0.776699
I	0	0	0	0	0	0	0	0	0	0.656455	1.75055	0	0	0	0	0	0.875274	2.18818	0	0	5.24272
K	0	0	0	0.218818	0	0	0	0	0	0	0.218818	0.437637	0	0	0.875274	0	0.218818	0	0	0	2.52427
L	0	0	0	0	0.875274	0	0.218818	0.218818	0	0	0.656455	0	0.875274	0	0.218818	0.437637	0	0.656455	0	0	5.43689
M	0	0	0	0	0	0	0	0.437637	0.218818	0.656455	0	0	0	0	0.437637	0	0.656455	1.96937	0	0	4.46602
N	0	0	0.437637	0	0	0	0	0	0.875274	0	0	0	0	0	0	1.53173	0.656455	0	0	0	3.1068
P	0.218818	0	0	0	0	0	0.218818	0	0	5.47046	0	0	0	0.218818	0.656455	3.50109	0.656455	0	0	0	10.8738
Q	0	0	0	0	0	0	0.656455	0	0.437637	0.218818	0	0	0.218818	0	1.31291	0	0	0	0	0	2.91262
R	0	3.28228	0	0	0	0.218818	4.814	0	0.437637	0.656455	0	0	0	3.28228	0	0.218818	0	0	1.31291	0	14.9515
S	0	0	0	0	0.437637	0.656455	0	0	0	1.09409	0	1.75055	0.218818	0	0	0	0.656455	0	0	0.218818	4.66019
T	1.09409	0	0	0	0	0	0	0.218818	0.218818	0	2.18818	0.437637	0	0	0	0.656455	0	0	0	0	4.85437
V	0.875274	0	0	0	0.656455	0.218818	0	3.28228	0	0.437637	2.407	0	0	0	0	0	0	0	0	0	7.96117
W	0	0	0	0	0	0	0	0	0	0	0	0	0	0	0.437637	0	0	0	0	0	0.776699
Y	0	0.437637	0	0	0	0	0.437637	0	0	0	0	0	0	0	0	0	0	0	0	0	0.776699

### Sheet: Pathogenic_Total
Table S7 (B): Relative frequencies of amino acid substitutions. The relative frequencies for Polymorphisms and Pathogenic Mutations for the entire channels (Polymorphisms_Total & Pathogenic_Total) are given, along with the relative frequencies for regions with biological significance (Pathogenic_VSD and Pathogenic_PL).
Amino Acid Substitutions (Pathogenic)
%	A	C	D	E	F	G	H	I	K	L	M	N	P	Q	R	S	T	V	W	Y	TOTAL
A	0	0	0.736544	0.509915	0	0.396601	0	0	0	0	0	0	1.24646	0	0	0.566572	1.75637	2.26629	0	0	8.19239
C	0	0	0	0	0.339943	0.169972	0	0	0	0	0	0	0	0	0.906516	0.226629	0	0	0.113314	0.793201	2.64271
D	0.0566572	0	0	0.623229	0	1.41643	0.339943	0	0	0	0	1.30312	0	0	0	0	0	0.396601	0	0.679887	4.96829
E	0.113314	0	0.509915	0	0	0.509915	0	0	2.20963	0	0	0	0	0.339943	0	0	0	0.169972	0	0	3.54123
F	0	0.566572	0	0	0	0	0	0.339943	0	1.69972	0	0	0	0	0	1.64306	0	0.339943	0	0.0566572	4.43975
G	0.283286	0.509915	1.24646	1.41643	0	0	0	0	0	0	0	0	0	0	3.34278	1.41643	0	1.52975	0.396601	0	9.61945
H	0	0	0	0	0	0	0	0	0	0.113314	0	0.113314	0.339943	0.283286	0.396601	0	0	0	0	0.339943	1.47992
I	0	0	0	0	0.509915	0	0	0	0.113314	0.339943	0.849858	0.849858	0	0	0.169972	0.283286	1.64306	0.906516	0	0	6.13108
K	0	0	0	0.566572	0	0	0	0.0566572	0	0	0	0.623229	0	0.169972	0.453258	0	0.169972	0	0	0	1.74419
L	0	0	0	0	1.5864	0	0.226629	0.339943	0	0	0.0566572	0	2.94618	0.453258	0.849858	0.566572	0	0.736544	0.283286	0	7.98097
M	0	0	0	0	0	0	0	0.679887	0.906516	0.283286	0	0	0	0	0.396601	0	1.24646	1.30312	0	0	4.91543
N	0	0	0.453258	0	0	0	0.169972	0.509915	0.849858	0	0	0	0	0	0.0566572	0.623229	0.339943	0	0	0.339943	3.43552
P	0.226629	0	0	0	0	0	0.283286	0	0	1.47309	0	0	0	0.0566572	0.283286	0.793201	0.283286	0	0	0	3.2241
Q	0	0	0	0.113314	0	0	0.226629	0	0.339943	0.169972	0	0	0.283286	0	0.283286	0	0	0	0	0	1.47992
R	0	2.15297	0	0.0566572	0	1.24646	2.66289	0.0566572	0.169972	0.963173	0	0	0.736544	2.88952	0	1.07649	0.339943	0	1.69972	0	14.2706
S	0	0.169972	0	0	1.01983	0.283286	0	0.396601	0	0.679887	0	0.169972	0.906516	0	0.509915	0	0.169972	0	0.339943	0.453258	5.02114
T	0.453258	0	0	0	0	0	0	1.69972	0.566572	0	1.13314	0.169972	0.509915	0	0.566572	0.396601	0	0	0	0	4.91543
V	0.679887	0	0.396601	0.566572	0.396601	0.509915	0	0.963173	0	1.35977	1.24646	0	0	0	0	0	0	0	0	0	6.71247
W	0	0.283286	0	0	0.0566572	0.169972	0	0	0	0.339943	0	0	0	0	0.906516	0.396601	0	0	0	0	2.16702
Y	0	1.64306	0.453258	0	0.113314	0	0.566572	0	0	0	0	0.226629	0	0	0	0.283286	0	0	0	0	3.11839

### Sheet: Pathogenic_VSD
Table S7 (C): Relative frequencies of amino acid substitutions. The relative frequencies for Polymorphisms and Pathogenic Mutations for the entire channels (Polymorphisms_Total & Pathogenic_Total) are given, along with the relative frequencies for regions with biological significance (Pathogenic_VSD and Pathogenic_PL).
Amino Acid Substitutions - Voltage Sensor Domain (Pathogenic)
%	A	C	D	E	F	G	H	I	K	L	M	N	P	Q	R	S	T	V	W	Y	TOTAL
A	0	0	0.793651	0	0	0.529101	0	0	0	0	0	0	0.529101	0	0	0.26455	4.2328	1.32275	0	0	5.38642
C	0	0	0	0	0	0.26455	0	0	0	0	0	0	0	0	0	0.26455	0	0	0	0.529101	0.936768
D	0.26455	0	0	1.32275	0	1.0582	0.529101	0	0	0	0	0.793651	0	0	0	0	0	0.26455	0	0.529101	5.38642
E	0.26455	0	1.0582	0	0	1.32275	0	0	6.34921	0	0	0	0	0.793651	0	0	0	0	0	0	3.0445
F	0	0.26455	0	0	0	0	0	0.26455	0	1.5873	0	0	0	0	0	0.793651	0	0	0	0	3.27869
G	0.529101	0.26455	0.793651	0.529101	0	0	0	0	0	0	0	0	0	0	2.38095	1.85185	0	0.529101	0	0	5.38642
H	0	0	0	0	0	0	0	0	0	0	0	0	0.529101	0.529101	0.529101	0	0	0	0	0.26455	0.936768
I	0	0	0	0	0	0	0	0	0	0	0.26455	0	0	0	0	0	1.0582	1.5873	0	0	5.8548
K	0	0	0	1.0582	0	0	0	0	0	0	0	1.0582	0	0.26455	0.529101	0	0.26455	0	0	0	2.10773
L	0	0	0	0	0.529101	0	0.26455	0	0	0	0	0	0.793651	0.26455	0.26455	0	0	0	0	0	10.7728
M	0	0	0	0	0	0	0	0.793651	0.529101	0.26455	0	0	0	0	0	0	1.0582	1.32275	0	0	4.21546
N	0	0	0.793651	0	0	0	0.529101	0.26455	0.793651	0	0	0	0	0	0.26455	1.5873	0.26455	0	0	0	2.10773
P	0.529101	0	0	0	0	0	0.529101	0	0	2.6455	0	0	0	0.26455	0.26455	1.5873	0.529101	0	0	0	1.40515
Q	0	0	0	0.26455	0	0	0.26455	0	0	0.26455	0	0	0.529101	0	1.0582	0	0	0	0	0	0.468384
R	0	2.91005	0	0	0	0	3.1746	0.26455	0.529101	0.793651	0	0	0.793651	3.43915	0	0	0.26455	0	2.1164	0	30.2108
S	0	0	0	0	0.793651	0.26455	0	0	0	3.1746	0	0.793651	0.793651	0	0.529101	0	0.529101	0	0.26455	0	3.98126
T	1.0582	0	0	0	0	0	0	1.32275	0.26455	0	3.43915	1.0582	0.529101	0	0	0.26455	0	0	0	0	5.15222
V	0.529101	0	0.529101	0.26455	0.26455	0.26455	0	1.32275	0	0.793651	1.85185	0	0	0	0	0	0	0	0	0	6.32319
W	0	0.26455	0	0	0	0	0	0	0	0	0	0	0	0	0.26455	0.26455	0	0	0	0	1.63934
Y	0	1.85185	0	0	0.26455	0	1.0582	0	0	0	0	0.26455	0	0	0	0.26455	0	0	0	0	1.40515

### Sheet: Pathogenic_PL
Table S7 (D): Relative frequencies of amino acid substitutions. The relative frequencies for Polymorphisms and Pathogenic Mutations for the entire channels (Polymorphisms_Total & Pathogenic_Total) are given, along with the relative frequencies for regions with biological significance (Pathogenic_VSD and Pathogenic_PL).
Amino Acid Substitutions -Pore Loop (Pathogenic)
%	A	C	D	E	F	G	H	I	K	L	M	N	P	Q	R	S	T	V	W	Y	TOTAL
A	0	0	0.268097	0.268097	0	0.536193	0	0	0	0	0	0	0.536193	0	0	1.34048	3.48525	3.75335	0	0	4.09207
C	0	0	0	0	0.80429	0	0	0	0	0	0	0	0	0	0.268097	0.268097	0	0	0	0.536193	6.13811
D	0.268097	0	0	0.80429	0	0.536193	0.268097	0	0	0	0	1.60858	0	0	0	0	0	0.536193	0	0.80429	8.4399
E	0.268097	0	1.07239	0	0	0.268097	0	0	0.80429	0	0	0	0	0.268097	0	0	0	0.268097	0	0	2.04604
F	0	0	0	0	0	0	0	0	0	0.80429	0	0	0	0	0	0.268097	0	0	0	0	3.83632
G	0.80429	0.268097	0.536193	0.80429	0	0	0	0	0	0	0	0	0	0	2.68097	2.14477	0	0.80429	1.07239	0	16.624
H	0	0	0	0	0	0	0	0	0	0	0	0	0	0	0.80429	0	0	0	0	0.536193	3.32481
I	0	0	0	0	0.268097	0	0	0	0	0	0.268097	0.80429	0	0	0	0	1.07239	0.536193	0	0	2.55754
K	0	0	0	0.536193	0	0	0	0	0	0	0.268097	0.268097	0	0	0.268097	0	0	0	0	0	2.55754
L	0	0	0	0	0	0	0	0	0	0	0.268097	0	1.87668	0	0.268097	0.268097	0	2.14477	0	0	3.06905
M	0	0	0	0	0	0	0	0.268097	0	0	0	0	0	0	0	0	0.268097	1.07239	0	0	4.09207
N	0	0	0	0	0	0	0.268097	0	0	0	0	0	0	0	0	0.80429	0.268097	0	0	0	4.09207
P	1.87668	0	0	0	0	0	0	0	0	6.43432	0	0	0	0	1.87668	2.14477	1.07239	0	0	0	4.85934
Q	0	0	0	0.268097	0	0	0	0	0.268097	0	0	0	0.268097	0	0.80429	0	0	0	0	0	1.79028
R	0	4.28954	0	0	0	0.536193	2.94906	0	0.80429	0.536193	0	0	0.268097	3.75335	0	0.80429	0	0	4.82574	0	8.69565
S	0	0.536193	0	0	0.268097	1.07239	0	0.268097	0	1.87668	0	1.34048	0.80429	0	1.07239	0	0.268097	0	0	0	3.32481
T	0.536193	0	0	0	0	0	0	2.14477	0	0	2.14477	0.268097	0	0	0.268097	0.80429	0	0	0	0	6.64962
V	1.07239	0	0	0	0.268097	0.536193	0	2.68097	0	0.80429	1.34048	0	0	0	0	0	0	0	0	0	4.85934
W	0	0	0	0	0	0.268097	0	0	0	0.268097	0	0	0	0	0.536193	0.268097	0	0	0	0	5.11509
Y	0	0.536193	0	0	0.268097	0	0	0	0	0	0	0.268097	0	0	0	0	0	0	0	0	3.83632
