## Supplementary material for "Analysis of Single Nucleotide Polymorphisms in human Voltage-Gated Ion Channels"

### Sheet: Polymorphisms_Total
Table S8 (A): Bootstrap analysis. The significance of the different kind of substitutions. Tables represent the observed (OBS) values, the average values of random sampling of 1000 times (AVG), the standard deviation of the random sampling (SD), the upper (CIHI) and lower (CILO) limits of the 95% confidence intervals (CI) and the statistical significance testing for each observation (TEST). The r…
Amino Acid Substitutions (Polymorphisms)
OBS	A	C	D	E	F	G	H	I	K	L	M	N	P	Q	R	S	T	V	W	Y	TOTAL
A	0	0	3	0	0	3	0	0	0	0	0	0	1	0	0	4	26	13	0	0	50
C	0	0	0	0	1	0	0	0	0	0	0	0	0	0	1	0	0	0	0	4	6
D	0	0	0	2	0	4	0	0	0	0	0	8	0	0	0	0	0	1	0	1	16
E	3	0	3	0	0	7	0	0	19	0	0	0	0	2	0	0	0	1	0	0	35
F	0	1	0	0	0	0	0	0	0	1	0	0	0	0	0	1	0	0	0	2	5
G	3	2	3	5	0	0	0	0	0	0	0	0	0	0	10	8	0	4	2	0	37
H	0	0	0	0	0	0	0	0	0	0	0	0	1	1	2	0	0	0	0	0	4
I	0	0	0	0	0	0	0	0	0	3	8	0	0	0	0	0	4	10	0	0	25
K	0	0	0	1	0	0	0	0	0	0	1	2	0	0	4	0	1	0	0	0	9
L	0	0	0	0	4	0	1	1	0	0	3	0	4	0	1	2	0	3	0	0	19
M	0	0	0	0	0	0	0	2	1	3	0	0	0	0	2	0	3	9	0	0	20
N	0	0	2	0	0	0	0	0	4	0	0	0	0	0	0	7	3	0	0	0	16
P	1	0	0	0	0	0	1	0	0	25	0	0	0	1	3	16	3	0	0	0	50
Q	0	0	0	0	0	0	3	0	2	1	0	0	1	0	6	0	0	0	0	0	13
R	0	15	0	0	0	1	22	0	2	3	0	0	0	15	0	1	0	0	6	0	65
S	0	0	0	0	2	3	0	0	0	5	0	8	1	0	0	0	3	0	0	1	23
T	5	0	0	0	0	0	0	1	1	0	10	2	0	0	0	3	0	0	0	0	22
V	4	0	0	0	3	1	0	15	0	2	11	0	0	0	0	0	0	0	0	0	36
W	0	0	0	0	0	0	0	0	0	0	0	0	0	0	2	0	0	0	0	0	2
Y	0	2	0	0	0	0	2	0	0	0	0	0	0	0	0	0	0	0	0	0	4
TOTAL	16	20	11	8	10	19	29	19	29	43	33	20	8	19	31	42	43	41	8	8	457
AVG	A	C	D	E	F	G	H	I	K	L	M	N	P	Q	R	S	T	V	W	Y
A	0	0	3.065	0	0	3.006	0	0	0	0	0	0	0.972	0	0	3.969	25.803	13.002	0	0
C	0	0	0	0	1	0	0	0	0	0	0	0	0	0	1.058	0	0	0	0	4.032
D	0	0	0	2.099	0	3.943	0	0	0	0	0	8.041	0	0	0	0	0	0.968	0	1.055
E	3.111	0	3.029	0	0	6.86	0	0	19.113	0	0	0	0	1.989	0	0	0	1.034	0	0
F	0	0.971	0	0	0	0	0	0	0	0.972	0	0	0	0	0	0.954	0	0	0	1.959
G	2.956	2.012	2.971	5.042	0	0	0	0	0	0	0	0	0	0	10.093	8.003	0	4.054	1.966	0
H	0	0	0	0	0	0	0	0	0	0	0	0	1.01	1.023	2.016	0	0	0	0	0
I	0	0	0	0	0	0	0	0	0	2.956	7.946	0	0	0	0	0	3.968	9.838	0	0
K	0	0	0	0.989	0	0	0	0	0	0	0.97	1.968	0	0	3.967	0	1.006	0	0	0
L	0	0	0	0	4.116	0	1.017	0.994	0	0	2.935	0	4.054	0	0.93	1.96	0	2.967	0	0
M	0	0	0	0	0	0	0	1.943	0.977	2.978	0	0	0	0	1.969	0	3.084	8.895	0	0
N	0	0	1.981	0	0	0	0	0	4.043	0	0	0	0	0	0	6.965	3.006	0	0	0
P	0.94	0	0	0	0	0	1.077	0	0	25.041	0	0	0	1.002	2.923	15.787	2.924	0	0	0
Q	0	0	0	0	0	0	3.017	0	2.006	0.997	0	0	1.016	0	5.994	0	0	0	0	0
R	0	15.042	0	0	0	1.003	22.158	0	2.055	3.159	0	0	0	15.004	0	0.958	0	0	6.02	0
S	0	0	0	0	1.999	3.052	0	0	0	5.102	0	8.059	0.976	0	0	0	3.058	0	0	0.935
T	4.934	0	0	0	0	0	0	1.03	0.934	0	9.923	2.097	0	0	0	3.039	0	0	0	0
V	4.022	0	0	0	3.05	1.024	0	15.015	0	2.071	10.907	0	0	0	0	0	0	0	0	0
W	0	0	0	0	0	0	0	0	0	0	0	0	0	0	2.102	0	0	0	0	0
Y	0	2.014	0	0	0	0	1.961	0	0	0	0	0	0	0	0	0	0	0	0	0
SD	A	C	D	E	F	G	H	I	K	L	M	N	P	Q	R	S	T	V	W	Y
A	0	0	1.7343	0	0	1.77062	0	0	0	0	0	0	1.00908	0	0	1.93489	4.85054	3.65669	0	0
C	0	0	0	0	0.982326	0	0	0	0	0	0	0	0	0	1.03813	0	0	0	0	1.96948
D	0	0	0	1.44544	0	2.00693	0	0	0	0	0	2.80913	0	0	0	0	0	0.965354	0	1.06071
E	1.73946	0	1.73123	0	0	2.60176	0	0	4.30869	0	0	0	0	1.43838	0	0	0	1.00889	0	0
F	0	0.983426	0	0	0	0	0	0	0	1.01106	0	0	0	0	0	0.941685	0	0	0	1.45514
G	1.71785	1.41911	1.71146	2.15798	0	0	0	0	0	0	0	0	0	0	3.10967	2.91848	0	2.00027	1.3924	0
H	0	0	0	0	0	0	0	0	0	0	0	0	0.987358	1.05337	1.4247	0	0	0	0	0
I	0	0	0	0	0	0	0	0	0	1.73755	2.74566	0	0	0	0	0	1.99222	3.02008	0	0
K	0	0	0	1.01682	0	0	0	0	0	0	0.969557	1.39604	0	0	1.98137	0	1.01636	0	0	0
L	0	0	0	0	2.11968	0	0.977582	1.00945	0	0	1.73545	0	2.03205	0	0.947628	1.40726	0	1.69197	0	0
M	0	0	0	0	0	0	0	1.36147	0.982566	1.76086	0	0	0	0	1.40784	0	1.72972	3.06584	0	0
N	0	0	1.3433	0	0	0	0	0	1.95882	0	0	0	0	0	0	2.64287	1.67952	0	0	0
P	0.960897	0	0	0	0	0	1.02475	0	0	4.73474	0	0	0	1.01933	1.66849	3.98466	1.73298	0	0	0
Q	0	0	0	0	0	0	1.68806	0	1.40283	0.975676	0	0	0.992335	0	2.40536	0	0	0	0	0
R	0	3.83496	0	0	0	1.03734	4.48968	0	1.40212	1.76829	0	0	0	3.79478	0	0.999618	0	0	2.6265	0
S	0	0	0	0	1.35751	1.74366	0	0	0	2.23665	0	2.8006	0.987116	0	0	0	1.74059	0	0	0.975565
T	2.19236	0	0	0	0	0	0	1.03835	0.956326	0	3.12391	1.46415	0	0	0	1.71243	0	0	0	0
V	2.08563	0	0	0	1.72118	0.981013	0	3.90359	0	1.41915	3.19414	0	0	0	0	0	0	0	0	0
W	0	0	0	0	0	0	0	0	0	0	0	0	0	0	1.48114	0	0	0	0	0
Y	0	1.43243	0	0	0	0	1.44137	0	0	0	0	0	0	0	0	0	0	0	0	0
CILO	A	C	D	E	F	G	H	I	K	L	M	N	P	Q	R	S	T	V	W	Y
A	0	0	2.72508	0	0	2.65896	0	0	0	0	0	0	0.774225	0	0	3.58977	24.8523	12.2853	0	0
C	0	0	0	0	0.807468	0	0	0	0	0	0	0	0	0	0.85453	0	0	0	0	3.64599
D	0	0	0	1.8157	0	3.54965	0	0	0	0	0	7.49042	0	0	0	0	0	0.778794	0	0.847105
E	2.77007	0	2.68969	0	0	6.35006	0	0	18.2685	0	0	0	0	1.70708	0	0	0	0.836261	0	0
F	0	0.778252	0	0	0	0	0	0	0	0.773836	0	0	0	0	0	0.769433	0	0	0	1.6738
G	2.61931	1.73386	2.63556	4.61904	0	0	0	0	0	0	0	0	0	0	9.48352	7.43099	0	3.66195	1.69309	0
H	0	0	0	0	0	0	0	0	0	0	0	0	0.816481	0.816544	1.73676	0	0	0	0	0
I	0	0	0	0	0	0	0	0	0	2.61545	7.40786	0	0	0	0	0	3.57753	9.24608	0	0
K	0	0	0	0.789708	0	0	0	0	0	0	0.77997	1.69438	0	0	3.57866	0	0.806796	0	0	0
L	0	0	0	0	3.70055	0	0.825397	0.796152	0	0	2.59486	0	3.65573	0	0.744268	1.68418	0	2.63538	0	0
M	0	0	0	0	0	0	0	1.67616	0.784421	2.63288	0	0	0	0	1.69307	0	2.74498	8.29411	0	0
N	0	0	1.71772	0	0	0	0	0	3.65908	0	0	0	0	0	0	6.44701	2.67682	0	0	0
P	0.751668	0	0	0	0	0	0.876152	0	0	24.113	0	0	0	0.802215	2.59598	15.006	2.58434	0	0	0
Q	0	0	0	0	0	0	2.68615	0	1.73105	0.805771	0	0	0.821506	0	5.52256	0	0	0	0	0
R	0	14.2904	0	0	0	0.799686	21.278	0	1.78019	2.81242	0	0	0	14.2602	0	0.762079	0	0	5.50522	0
S	0	0	0	0	1.73293	2.71025	0	0	0	4.66362	0	7.51009	0.782529	0	0	0	2.71685	0	0	0.743793
T	4.5043	0	0	0	0	0	0	0.826486	0.746564	0	9.31072	1.81003	0	0	0	2.70337	0	0	0	0
V	3.61322	0	0	0	2.71265	0.831725	0	14.2499	0	1.79285	10.281	0	0	0	0	0	0	0	0	0
W	0	0	0	0	0	0	0	0	0	0	0	0	0	0	1.8117	0	0	0	0	0
Y	0	1.73325	0	0	0	0	1.6785	0	0	0	0	0	0	0	0	0	0	0	0	0
CIHI	A	C	D	E	F	G	H	I	K	L	M	N	P	Q	R	S	T	V	W	Y
A	0	0	3.40492	0	0	3.35304	0	0	0	0	0	0	1.16978	0	0	4.34823	26.7537	13.7187	0	0
C	0	0	0	0	1.19253	0	0	0	0	0	0	0	0	0	1.26147	0	0	0	0	4.41801
D	0	0	0	2.3823	0	4.33635	0	0	0	0	0	8.59158	0	0	0	0	0	1.15721	0	1.26289
E	3.45193	0	3.36831	0	0	7.36994	0	0	19.9575	0	0	0	0	2.27092	0	0	0	1.23174	0	0
F	0	1.16375	0	0	0	0	0	0	0	1.17016	0	0	0	0	0	1.13857	0	0	0	2.2442
G	3.29269	2.29014	3.30644	5.46496	0	0	0	0	0	0	0	0	0	0	10.7025	8.57501	0	4.44605	2.23891	0
H	0	0	0	0	0	0	0	0	0	0	0	0	1.20352	1.22946	2.29524	0	0	0	0	0
I	0	0	0	0	0	0	0	0	0	3.29655	8.48414	0	0	0	0	0	4.35847	10.4299	0	0
K	0	0	0	1.18829	0	0	0	0	0	0	1.16003	2.24162	0	0	4.35534	0	1.2052	0	0	0
L	0	0	0	0	4.53145	0	1.2086	1.19185	0	0	3.27514	0	4.45227	0	1.11573	2.23582	0	3.29862	0	0
M	0	0	0	0	0	0	0	2.20984	1.16958	3.32312	0	0	0	0	2.24493	0	3.42302	9.49589	0	0
N	0	0	2.24428	0	0	0	0	0	4.42692	0	0	0	0	0	0	7.48299	3.33518	0	0	0
P	1.12833	0	0	0	0	0	1.27785	0	0	25.969	0	0	0	1.20179	3.25002	16.568	3.26366	0	0	0
Q	0	0	0	0	0	0	3.34785	0	2.28095	1.18823	0	0	1.21049	0	6.46544	0	0	0	0	0
R	0	15.7936	0	0	0	1.20631	23.038	0	2.32981	3.50558	0	0	0	15.7478	0	1.15392	0	0	6.53478	0
S	0	0	0	0	2.26507	3.39375	0	0	0	5.54038	0	8.60791	1.16947	0	0	0	3.39915	0	0	1.12621
T	5.3637	0	0	0	0	0	0	1.23351	1.12144	0	10.5353	2.38397	0	0	0	3.37463	0	0	0	0
V	4.43078	0	0	0	3.38735	1.21628	0	15.7801	0	2.34915	11.533	0	0	0	0	0	0	0	0	0
W	0	0	0	0	0	0	0	0	0	0	0	0	0	0	2.3923	0	0	0	0	0
Y	0	2.29475	0	0	0	0	2.2435	0	0	0	0	0	0	0	0	0	0	0	0	0
TEST	A	C	D	E	F	G	H	I	K	L	M	N	P	Q	R	S	T	V	W	Y
A	TRUE	TRUE	TRUE	TRUE	TRUE	TRUE	TRUE	TRUE	TRUE	TRUE	TRUE	TRUE	TRUE	TRUE	TRUE	TRUE	TRUE	TRUE	TRUE	TRUE
C	TRUE	TRUE	TRUE	TRUE	TRUE	TRUE	TRUE	TRUE	TRUE	TRUE	TRUE	TRUE	TRUE	TRUE	TRUE	TRUE	TRUE	TRUE	TRUE	TRUE
D	TRUE	TRUE	TRUE	TRUE	TRUE	TRUE	TRUE	TRUE	TRUE	TRUE	TRUE	TRUE	TRUE	TRUE	TRUE	TRUE	TRUE	TRUE	TRUE	TRUE
E	TRUE	TRUE	TRUE	TRUE	TRUE	TRUE	TRUE	TRUE	TRUE	TRUE	TRUE	TRUE	TRUE	TRUE	TRUE	TRUE	TRUE	TRUE	TRUE	TRUE
F	TRUE	TRUE	TRUE	TRUE	TRUE	TRUE	TRUE	TRUE	TRUE	TRUE	TRUE	TRUE	TRUE	TRUE	TRUE	TRUE	TRUE	TRUE	TRUE	TRUE
G	TRUE	TRUE	TRUE	TRUE	TRUE	TRUE	TRUE	TRUE	TRUE	TRUE	TRUE	TRUE	TRUE	TRUE	TRUE	TRUE	TRUE	TRUE	TRUE	TRUE
H	TRUE	TRUE	TRUE	TRUE	TRUE	TRUE	TRUE	TRUE	TRUE	TRUE	TRUE	TRUE	TRUE	TRUE	TRUE	TRUE	TRUE	TRUE	TRUE	TRUE
I	TRUE	TRUE	TRUE	TRUE	TRUE	TRUE	TRUE	TRUE	TRUE	TRUE	TRUE	TRUE	TRUE	TRUE	TRUE	TRUE	TRUE	TRUE	TRUE	TRUE
K	TRUE	TRUE	TRUE	TRUE	TRUE	TRUE	TRUE	TRUE	TRUE	TRUE	TRUE	TRUE	TRUE	TRUE	TRUE	TRUE	TRUE	TRUE	TRUE	TRUE
L	TRUE	TRUE	TRUE	TRUE	TRUE	TRUE	TRUE	TRUE	TRUE	TRUE	TRUE	TRUE	TRUE	TRUE	TRUE	TRUE	TRUE	TRUE	TRUE	TRUE
M	TRUE	TRUE	TRUE	TRUE	TRUE	TRUE	TRUE	TRUE	TRUE	TRUE	TRUE	TRUE	TRUE	TRUE	TRUE	TRUE	TRUE	TRUE	TRUE	TRUE
N	TRUE	TRUE	TRUE	TRUE	TRUE	TRUE	TRUE	TRUE	TRUE	TRUE	TRUE	TRUE	TRUE	TRUE	TRUE	TRUE	TRUE	TRUE	TRUE	TRUE
P	TRUE	TRUE	TRUE	TRUE	TRUE	TRUE	TRUE	TRUE	TRUE	TRUE	TRUE	TRUE	TRUE	TRUE	TRUE	TRUE	TRUE	TRUE	TRUE	TRUE
Q	TRUE	TRUE	TRUE	TRUE	TRUE	TRUE	TRUE	TRUE	TRUE	TRUE	TRUE	TRUE	TRUE	TRUE	TRUE	TRUE	TRUE	TRUE	TRUE	TRUE
R	TRUE	TRUE	TRUE	TRUE	TRUE	TRUE	TRUE	TRUE	TRUE	TRUE	TRUE	TRUE	TRUE	TRUE	TRUE	TRUE	TRUE	TRUE	TRUE	TRUE
S	TRUE	TRUE	TRUE	TRUE	TRUE	TRUE	TRUE	TRUE	TRUE	TRUE	TRUE	TRUE	TRUE	TRUE	TRUE	TRUE	TRUE	TRUE	TRUE	TRUE
T	TRUE	TRUE	TRUE	TRUE	TRUE	TRUE	TRUE	TRUE	TRUE	TRUE	TRUE	TRUE	TRUE	TRUE	TRUE	TRUE	TRUE	TRUE	TRUE	TRUE
V	TRUE	TRUE	TRUE	TRUE	TRUE	TRUE	TRUE	TRUE	TRUE	TRUE	TRUE	TRUE	TRUE	TRUE	TRUE	TRUE	TRUE	TRUE	TRUE	TRUE
W	TRUE	TRUE	TRUE	TRUE	TRUE	TRUE	TRUE	TRUE	TRUE	TRUE	TRUE	TRUE	TRUE	TRUE	TRUE	TRUE	TRUE	TRUE	TRUE	TRUE
Y	TRUE	TRUE	TRUE	TRUE	TRUE	TRUE	TRUE	TRUE	TRUE	TRUE	TRUE	TRUE	TRUE	TRUE	TRUE	TRUE	TRUE	TRUE	TRUE	TRUE
TEST	A	C	D	E	F	G	H	I	K	L	M	N	P	Q	R	S	T	V	W	Y
A	1	1	1	1	1	1	1	1	1	1	1	1	1	1	1	1	1	1	1	1
C	1	1	1	1	1	1	1	1	1	1	1	1	1	1	1	1	1	1	1	1
D	1	1	1	1	1	1	1	1	1	1	1	1	1	1	1	1	1	1	1	1
E	1	1	1	1	1	1	1	1	1	1	1	1	1	1	1	1	1	1	1	1
F	1	1	1	1	1	1	1	1	1	1	1	1	1	1	1	1	1	1	1	1
G	1	1	1	1	1	1	1	1	1	1	1	1	1	1	1	1	1	1	1	1
H	1	1	1	1	1	1	1	1	1	1	1	1	1	1	1	1	1	1	1	1
I	1	1	1	1	1	1	1	1	1	1	1	1	1	1	1	1	1	1	1	1
K	1	1	1	1	1	1	1	1	1	1	1	1	1	1	1	1	1	1	1	1
L	1	1	1	1	1	1	1	1	1	1	1	1	1	1	1	1	1	1	1	1
M	1	1	1	1	1	1	1	1	1	1	1	1	1	1	1	1	1	1	1	1
N	1	1	1	1	1	1	1	1	1	1	1	1	1	1	1	1	1	1	1	1
P	1	1	1	1	1	1	1	1	1	1	1	1	1	1	1	1	1	1	1	1
Q	1	1	1	1	1	1	1	1	1	1	1	1	1	1	1	1	1	1	1	1
R	1	1	1	1	1	1	1	1	1	1	1	1	1	1	1	1	1	1	1	1
S	1	1	1	1	1	1	1	1	1	1	1	1	1	1	1	1	1	1	1	1
T	1	1	1	1	1	1	1	1	1	1	1	1	1	1	1	1	1	1	1	1
V	1	1	1	1	1	1	1	1	1	1	1	1	1	1	1	1	1	1	1	1
W	1	1	1	1	1	1	1	1	1	1	1	1	1	1	1	1	1	1	1	1
Y	1	1	1	1	1	1	1	1	1	1	1	1	1	1	1	1	1	1	1	1

### Sheet: Pathogenic_Total
Table S8 (B): Bootstrap analysis. The significance of the different kind of substitutions. Tables represent the observed (OBS) values, the average values of random sampling of 1000 times (AVG), the standard deviation of the random sampling (SD), the upper (CIHI) and lower (CILO) limits of the 95% confidence intervals (CI) and the statistical significance testing for each observation (TEST). The r…
Amino Acid Substitutions (Pathogenic)
OBS	A	C	D	E	F	G	H	I	K	L	M	N	P	Q	R	S	T	V	W	Y	TOTAL
A	0	0	13	9	0	7	0	0	0	0	0	0	22	0	0	10	31	40	0	0	132
C	0	0	0	0	6	3	0	0	0	0	0	0	0	0	16	4	0	0	2	14	45
D	1	0	0	11	0	25	6	0	0	0	0	23	0	0	0	0	0	7	0	12	85
E	2	0	9	0	0	9	0	0	39	0	0	0	0	6	0	0	0	3	0	0	68
F	0	10	0	0	0	0	0	6	0	30	0	0	0	0	0	29	0	6	0	1	82
G	5	9	22	25	0	0	0	0	0	0	0	0	0	0	59	25	0	27	7	0	179
H	0	0	0	0	0	0	0	0	0	2	0	2	6	5	7	0	0	0	0	6	28
I	0	0	0	0	9	0	0	0	2	6	15	15	0	0	3	5	29	16	0	0	100
K	0	0	0	10	0	0	0	1	0	0	0	11	0	3	8	0	3	0	0	0	36
L	0	0	0	0	28	0	4	6	0	0	1	0	52	8	15	10	0	13	5	0	142
M	0	0	0	0	0	0	0	12	16	5	0	0	0	0	7	0	22	23	0	0	85
N	0	0	8	0	0	0	3	9	15	0	0	0	0	0	1	11	6	0	0	6	59
P	4	0	0	0	0	0	5	0	0	26	0	0	0	1	5	14	5	0	0	0	60
Q	0	0	0	2	0	0	4	0	6	3	0	0	5	0	5	0	0	0	0	0	25
R	0	38	0	1	0	22	47	1	3	17	0	0	13	51	0	19	6	0	30	0	248
S	0	3	0	0	18	5	0	7	0	12	0	3	16	0	9	0	3	0	6	8	90
T	8	0	0	0	0	0	0	30	10	0	20	3	9	0	10	7	0	0	0	0	97
V	12	0	7	10	7	9	0	17	0	24	22	0	0	0	0	0	0	0	0	0	108
W	0	5	0	0	1	3	0	0	0	6	0	0	0	0	16	7	0	0	0	0	38
Y	0	29	8	0	2	0	10	0	0	0	0	4	0	0	0	5	0	0	0	0	58
TOTAL	32	94	67	68	71	83	79	89	91	131	58	61	123	74	161	146	105	135	50	47	1765
AVG	A	C	D	E	F	G	H	I	K	L	M	N	P	Q	R	S	T	V	W	Y
A	0	0	13.128	8.902	0	7.079	0	0	0	0	0	0	21.924	0	0	9.983	30.919	40.051	0	0
C	0	0	0	0	6.068	3.019	0	0	0	0	0	0	0	0	16.038	3.999	0	0	2.027	14.059
D	0.993	0	0	10.991	0	25.149	6.108	0	0	0	0	22.925	0	0	0	0	0	7.042	0	11.987
E	2.054	0	8.823	0	0	9.099	0	0	39.316	0	0	0	0	6.084	0	0	0	2.983	0	0
F	0	9.977	0	0	0	0	0	5.909	0	30.152	0	0	0	0	0	28.875	0	6.09	0	1.085
G	5.087	8.997	21.82	25.081	0	0	0	0	0	0	0	0	0	0	59.116	24.951	0	26.977	7.085	0
H	0	0	0	0	0	0	0	0	0	2.06	0	1.969	6.034	5	6.978	0	0	0	0	6.02
I	0	0	0	0	8.945	0	0	0	1.956	5.886	14.985	15.05	0	0	2.961	4.951	28.936	16.004	0	0
K	0	0	0	10.093	0	0	0	0.975	0	0	0	11.082	0	3.028	8.01	0	2.914	0	0	0
L	0	0	0	0	27.793	0	3.978	5.932	0	0	1.01	0	51.93	8.021	15.121	10.098	0	13.022	5.021	0
M	0	0	0	0	0	0	0	12.018	15.903	5.002	0	0	0	0	7.025	0	22.051	23.105	0	0
N	0	0	7.972	0	0	0	2.98	8.922	14.752	0	0	0	0	0	0.974	10.892	5.92	0	0	6.172
P	4.055	0	0	0	0	0	4.873	0	0	25.647	0	0	0	1.031	5.051	14.109	4.932	0	0	0
Q	0	0	0	1.984	0	0	3.933	0	6.145	2.974	0	0	5.044	0	5.037	0	0	0	0	0
R	0	38.118	0	1.005	0	21.772	47.095	1.002	2.947	17.031	0	0	12.939	50.963	0	18.931	5.935	0	30.13	0
S	0	2.954	0	0	18.128	5.016	0	6.933	0	12.127	0	3.091	15.944	0	8.946	0	2.935	0	6.046	8.081
T	7.945	0	0	0	0	0	0	30.068	10.039	0	20.099	3.06	9.031	0	10.009	7.113	0	0	0	0
V	11.946	0	7.128	9.884	7.035	8.972	0	16.885	0	23.781	22.087	0	0	0	0	0	0	0	0	0
W	0	4.968	0	0	1.035	3.079	0	0	0	6.08	0	0	0	0	15.775	7.042	0	0	0	0
Y	0	28.795	7.977	0	1.973	0	9.929	0	0	0	0	4.055	0	0	0	4.923	0	0	0	0
SD	A	C	D	E	F	G	H	I	K	L	M	N	P	Q	R	S	T	V	W	Y
A	0	0	3.44899	3.01621	0	2.67168	0	0	0	0	0	0	4.71216	0	0	3.24087	5.46592	6.31112	0	0
C	0	0	0	0	2.47538	1.81492	0	0	0	0	0	0	0	0	4.0347	2.08791	0	0	1.43817	3.77886
D	1.02078	0	0	3.45903	0	5.10479	2.51727	0	0	0	0	4.82044	0	0	0	0	0	2.69991	0	3.49758
E	1.42587	0	2.88756	0	0	3.17668	0	0	6.51034	0	0	0	0	2.4882	0	0	0	1.71629	0	0
F	0	3.32559	0	0	0	0	0	2.40135	0	5.50029	0	0	0	0	0	5.47863	0	2.42524	0	1.03385
G	2.31231	2.9366	4.74511	4.69601	0	0	0	0	0	0	0	0	0	0	7.70324	5.05373	0	5.13233	2.58621	0
H	0	0	0	0	0	0	0	0	0	1.44516	0	1.36891	2.42832	2.18742	2.66432	0	0	0	0	2.46042
I	0	0	0	0	3.00483	0	0	0	1.39643	2.36614	3.88843	3.78733	0	0	1.72292	2.18755	5.24437	3.92344	0	0
K	0	0	0	3.21071	0	0	0	0.951462	0	0	0	3.32029	0	1.73442	2.73301	0	1.73655	0	0	0
L	0	0	0	0	5.06357	0	1.99386	2.44322	0	0	1.02027	0	7.01501	2.83771	3.79984	3.3008	0	3.57019	2.21618	0
M	0	0	0	0	0	0	0	3.49255	3.90472	2.30158	0	0	0	0	2.52998	0	4.70474	4.64085	0	0
N	0	0	2.83959	0	0	0	1.67702	3.03201	3.80355	0	0	0	0	0	1.00416	3.21694	2.39527	0	0	2.49492
P	1.95852	0	0	0	0	0	2.13997	0	0	5.01154	0	0	0	0.989453	2.29077	3.64203	2.126	0	0	0
Q	0	0	0	1.39201	0	0	1.96121	0	2.46983	1.74882	0	0	2.22149	0	2.26689	0	0	0	0	0
R	0	5.91685	0	1.02275	0	4.78612	6.73419	0.997492	1.64161	4.07463	0	0	3.55836	6.93265	0	4.32677	2.54937	0	5.20925	0
S	0	1.71605	0	0	4.1469	2.25318	0	2.58635	0	3.51557	0	1.67198	3.84599	0	2.86344	0	1.68333	0	2.35062	2.77924
T	2.85519	0	0	0	0	0	0	5.30731	3.19933	0	4.29484	1.73476	2.95682	0	3.12773	2.61746	0	0	0	0
V	3.3386	0	2.59429	3.11902	2.62806	2.94107	0	4.31258	0	4.76862	4.60919	0	0	0	0	0	0	0	0	0
W	0	2.21808	0	0	1.05683	1.805	0	0	0	2.47016	0	0	0	0	3.88812	2.56843	0	0	0	0
Y	0	5.02576	2.79146	0	1.36166	0	3.24384	0	0	0	0	2.00549	0	0	0	2.26057	0	0	0	0
CILO	A	C	D	E	F	G	H	I	K	L	M	N	P	Q	R	S	T	V	W	Y
A	0	0	12.452	8.31083	0	6.55536	0	0	0	0	0	0	21.0004	0	0	9.3478	29.8477	38.814	0	0
C	0	0	0	0	5.58283	2.66328	0	0	0	0	0	0	0	0	15.2472	3.58978	0	0	1.74512	13.3184
D	0.792931	0	0	10.313	0	24.1485	5.61462	0	0	0	0	21.9802	0	0	0	0	0	6.51283	0	11.3015
E	1.77453	0	8.25705	0	0	8.47638	0	0	38.04	0	0	0	0	5.59632	0	0	0	2.64661	0	0
F	0	9.3252	0	0	0	0	0	5.43834	0	29.074	0	0	0	0	0	27.8012	0	5.61466	0	0.882369
G	4.6338	8.42144	20.89	24.1606	0	0	0	0	0	0	0	0	0	0	57.6062	23.9605	0	25.9711	6.57811	0
H	0	0	0	0	0	0	0	0	0	1.77675	0	1.7007	5.55806	4.57127	6.4558	0	0	0	0	5.53777
I	0	0	0	0	8.35606	0	0	0	1.6823	5.42225	14.2229	14.3077	0	0	2.62331	4.52225	27.9081	15.235	0	0
K	0	0	0	9.46371	0	0	0	0.788517	0	0	0	10.4312	0	2.68806	7.47434	0	2.57364	0	0	0
L	0	0	0	0	26.8006	0	3.58721	5.45314	0	0	0.810032	0	50.5551	7.46482	14.3762	9.45105	0	12.3223	4.58664	0
M	0	0	0	0	0	0	0	11.3335	15.1377	4.5509	0	0	0	0	6.52913	0	21.1289	22.1954	0	0
N	0	0	7.41545	0	0	0	2.65131	8.32774	14.0065	0	0	0	0	0	0.777189	10.2615	5.45053	0	0	5.683
P	3.67114	0	0	0	0	0	4.45357	0	0	24.6648	0	0	0	0.837071	4.60202	13.3952	4.51531	0	0	0
Q	0	0	0	1.71117	0	0	3.54861	0	5.66092	2.63124	0	0	4.6086	0	4.5927	0	0	0	0	0
R	0	36.9583	0	0.804544	0	20.8339	45.7751	0.806495	2.62525	16.2324	0	0	12.2416	49.6042	0	18.083	5.43533	0	29.109	0
S	0	2.61766	0	0	17.3152	4.57438	0	6.42608	0	11.438	0	2.7633	15.1902	0	8.38478	0	2.60507	0	5.58529	7.53628
T	7.38539	0	0	0	0	0	0	29.0278	9.41194	0	19.2572	2.71999	8.45147	0	9.39598	6.59999	0	0	0	0
V	11.2916	0	6.61953	9.27268	6.51991	8.39556	0	16.0397	0	22.8464	21.1836	0	0	0	0	0	0	0	0	0
W	0	4.53326	0	0	0.827865	2.72523	0	0	0	5.59586	0	0	0	0	15.0129	6.5386	0	0	0	0
Y	0	27.81	7.42988	0	1.70612	0	9.29322	0	0	0	0	3.66193	0	0	0	4.47994	0	0	0	0
CIHI	A	C	D	E	F	G	H	I	K	L	M	N	P	Q	R	S	T	V	W	Y
A	0	0	13.804	9.49317	0	7.60264	0	0	0	0	0	0	22.8476	0	0	10.6182	31.9903	41.288	0	0
C	0	0	0	0	6.55317	3.37472	0	0	0	0	0	0	0	0	16.8288	4.40822	0	0	2.30888	14.7996
D	1.19307	0	0	11.669	0	26.1495	6.60138	0	0	0	0	23.8698	0	0	0	0	0	7.57117	0	12.6725
E	2.33347	0	9.38895	0	0	9.72162	0	0	40.592	0	0	0	0	6.57168	0	0	0	3.31939	0	0
F	0	10.6288	0	0	0	0	0	6.37966	0	31.23	0	0	0	0	0	29.9488	0	6.56534	0	1.28763
G	5.5402	9.57256	22.75	26.0014	0	0	0	0	0	0	0	0	0	0	60.6258	25.9415	0	27.9829	7.59189	0
H	0	0	0	0	0	0	0	0	0	2.34325	0	2.2373	6.50994	5.42873	7.5002	0	0	0	0	6.50223
I	0	0	0	0	9.53394	0	0	0	2.2297	6.34975	15.7471	15.7923	0	0	3.29869	5.37975	29.9639	16.773	0	0
K	0	0	0	10.7223	0	0	0	1.16148	0	0	0	11.7328	0	3.36794	8.54566	0	3.25436	0	0	0
L	0	0	0	0	28.7854	0	4.36879	6.41086	0	0	1.20997	0	53.3049	8.57718	15.8658	10.7449	0	13.7217	5.45536	0
M	0	0	0	0	0	0	0	12.7025	16.6683	5.4531	0	0	0	0	7.52087	0	22.9731	24.0146	0	0
N	0	0	8.52855	0	0	0	3.30869	9.51626	15.4975	0	0	0	0	0	1.17081	11.5225	6.38947	0	0	6.661
P	4.43886	0	0	0	0	0	5.29243	0	0	26.6292	0	0	0	1.22493	5.49998	14.8228	5.34869	0	0	0
Q	0	0	0	2.25683	0	0	4.31739	0	6.62908	3.31676	0	0	5.4794	0	5.4813	0	0	0	0	0
R	0	39.2777	0	1.20546	0	22.7101	48.4149	1.1975	3.26875	17.8296	0	0	13.6364	52.3218	0	19.779	6.43467	0	31.151	0
S	0	3.29034	0	0	18.9408	5.45762	0	7.43992	0	12.816	0	3.4187	16.6978	0	9.50722	0	3.26493	0	6.50671	8.62572
T	8.50461	0	0	0	0	0	0	31.1082	10.6661	0	20.9408	3.40001	9.61053	0	10.622	7.62601	0	0	0	0
V	12.6004	0	7.63647	10.4953	7.55009	9.54844	0	17.7303	0	24.7156	22.9904	0	0	0	0	0	0	0	0	0
W	0	5.40274	0	0	1.24214	3.43277	0	0	0	6.56414	0	0	0	0	16.5371	7.5454	0	0	0	0
Y	0	29.78	8.52412	0	2.23988	0	10.5648	0	0	0	0	4.44807	0	0	0	5.36606	0	0	0	0
TEST	A	C	D	E	F	G	H	I	K	L	M	N	P	Q	R	S	T	V	W	Y
A	TRUE	TRUE	TRUE	TRUE	TRUE	TRUE	TRUE	TRUE	TRUE	TRUE	TRUE	TRUE	TRUE	TRUE	TRUE	TRUE	TRUE	TRUE	TRUE	TRUE
C	TRUE	TRUE	TRUE	TRUE	TRUE	TRUE	TRUE	TRUE	TRUE	TRUE	TRUE	TRUE	TRUE	TRUE	TRUE	TRUE	TRUE	TRUE	TRUE	TRUE
D	TRUE	TRUE	TRUE	TRUE	TRUE	TRUE	TRUE	TRUE	TRUE	TRUE	TRUE	TRUE	TRUE	TRUE	TRUE	TRUE	TRUE	TRUE	TRUE	TRUE
E	TRUE	TRUE	TRUE	TRUE	TRUE	TRUE	TRUE	TRUE	TRUE	TRUE	TRUE	TRUE	TRUE	TRUE	TRUE	TRUE	TRUE	TRUE	TRUE	TRUE
F	TRUE	TRUE	TRUE	TRUE	TRUE	TRUE	TRUE	TRUE	TRUE	TRUE	TRUE	TRUE	TRUE	TRUE	TRUE	TRUE	TRUE	TRUE	TRUE	TRUE
G	TRUE	TRUE	TRUE	TRUE	TRUE	TRUE	TRUE	TRUE	TRUE	TRUE	TRUE	TRUE	TRUE	TRUE	TRUE	TRUE	TRUE	TRUE	TRUE	TRUE
H	TRUE	TRUE	TRUE	TRUE	TRUE	TRUE	TRUE	TRUE	TRUE	TRUE	TRUE	TRUE	TRUE	TRUE	TRUE	TRUE	TRUE	TRUE	TRUE	TRUE
I	TRUE	TRUE	TRUE	TRUE	TRUE	TRUE	TRUE	TRUE	TRUE	TRUE	TRUE	TRUE	TRUE	TRUE	TRUE	TRUE	TRUE	TRUE	TRUE	TRUE
K	TRUE	TRUE	TRUE	TRUE	TRUE	TRUE	TRUE	TRUE	TRUE	TRUE	TRUE	TRUE	TRUE	TRUE	TRUE	TRUE	TRUE	TRUE	TRUE	TRUE
L	TRUE	TRUE	TRUE	TRUE	TRUE	TRUE	TRUE	TRUE	TRUE	TRUE	TRUE	TRUE	TRUE	TRUE	TRUE	TRUE	TRUE	TRUE	TRUE	TRUE
M	TRUE	TRUE	TRUE	TRUE	TRUE	TRUE	TRUE	TRUE	TRUE	TRUE	TRUE	TRUE	TRUE	TRUE	TRUE	TRUE	TRUE	TRUE	TRUE	TRUE
N	TRUE	TRUE	TRUE	TRUE	TRUE	TRUE	TRUE	TRUE	TRUE	TRUE	TRUE	TRUE	TRUE	TRUE	TRUE	TRUE	TRUE	TRUE	TRUE	TRUE
P	TRUE	TRUE	TRUE	TRUE	TRUE	TRUE	TRUE	TRUE	TRUE	TRUE	TRUE	TRUE	TRUE	TRUE	TRUE	TRUE	TRUE	TRUE	TRUE	TRUE
Q	TRUE	TRUE	TRUE	TRUE	TRUE	TRUE	TRUE	TRUE	TRUE	TRUE	TRUE	TRUE	TRUE	TRUE	TRUE	TRUE	TRUE	TRUE	TRUE	TRUE
R	TRUE	TRUE	TRUE	TRUE	TRUE	TRUE	TRUE	TRUE	TRUE	TRUE	TRUE	TRUE	TRUE	TRUE	TRUE	TRUE	TRUE	TRUE	TRUE	TRUE
S	TRUE	TRUE	TRUE	TRUE	TRUE	TRUE	TRUE	TRUE	TRUE	TRUE	TRUE	TRUE	TRUE	TRUE	TRUE	TRUE	TRUE	TRUE	TRUE	TRUE
T	TRUE	TRUE	TRUE	TRUE	TRUE	TRUE	TRUE	TRUE	TRUE	TRUE	TRUE	TRUE	TRUE	TRUE	TRUE	TRUE	TRUE	TRUE	TRUE	TRUE
V	TRUE	TRUE	TRUE	TRUE	TRUE	TRUE	TRUE	TRUE	TRUE	TRUE	TRUE	TRUE	TRUE	TRUE	TRUE	TRUE	TRUE	TRUE	TRUE	TRUE
W	TRUE	TRUE	TRUE	TRUE	TRUE	TRUE	TRUE	TRUE	TRUE	TRUE	TRUE	TRUE	TRUE	TRUE	TRUE	TRUE	TRUE	TRUE	TRUE	TRUE
Y	TRUE	TRUE	TRUE	TRUE	TRUE	TRUE	TRUE	TRUE	TRUE	TRUE	TRUE	TRUE	TRUE	TRUE	TRUE	TRUE	TRUE	TRUE	TRUE	TRUE
TEST	A	C	D	E	F	G	H	I	K	L	M	N	P	Q	R	S	T	V	W	Y
A	1	1	1	1	1	1	1	1	1	1	1	1	1	1	1	1	1	1	1	1
C	1	1	1	1	1	1	1	1	1	1	1	1	1	1	1	1	1	1	1	1
D	1	1	1	1	1	1	1	1	1	1	1	1	1	1	1	1	1	1	1	1
E	1	1	1	1	1	1	1	1	1	1	1	1	1	1	1	1	1	1	1	1
F	1	1	1	1	1	1	1	1	1	1	1	1	1	1	1	1	1	1	1	1
G	1	1	1	1	1	1	1	1	1	1	1	1	1	1	1	1	1	1	1	1
H	1	1	1	1	1	1	1	1	1	1	1	1	1	1	1	1	1	1	1	1
I	1	1	1	1	1	1	1	1	1	1	1	1	1	1	1	1	1	1	1	1
K	1	1	1	1	1	1	1	1	1	1	1	1	1	1	1	1	1	1	1	1
L	1	1	1	1	1	1	1	1	1	1	1	1	1	1	1	1	1	1	1	1
M	1	1	1	1	1	1	1	1	1	1	1	1	1	1	1	1	1	1	1	1
N	1	1	1	1	1	1	1	1	1	1	1	1	1	1	1	1	1	1	1	1
P	1	1	1	1	1	1	1	1	1	1	1	1	1	1	1	1	1	1	1	1
Q	1	1	1	1	1	1	1	1	1	1	1	1	1	1	1	1	1	1	1	1
R	1	1	1	1	1	1	1	1	1	1	1	1	1	1	1	1	1	1	1	1
S	1	1	1	1	1	1	1	1	1	1	1	1	1	1	1	1	1	1	1	1
T	1	1	1	1	1	1	1	1	1	1	1	1	1	1	1	1	1	1	1	1
V	1	1	1	1	1	1	1	1	1	1	1	1	1	1	1	1	1	1	1	1
W	1	1	1	1	1	1	1	1	1	1	1	1	1	1	1	1	1	1	1	1
Y	1	1	1	1	1	1	1	1	1	1	1	1	1	1	1	1	1	1	1	1

### Sheet: Pathogenic_VSD
Table S8 (C): Bootstrap analysis. The significance of the different kind of substitutions. Tables represent the observed (OBS) values, the average values of random sampling of 1000 times (AVG), the standard deviation of the random sampling (SD), the upper (CIHI) and lower (CILO) limits of the 95% confidence intervals (CI) and the statistical significance testing for each observation (TEST). The r…
Amino Acid Substitutions - Voltage Sensor Domain (Polymorphisms)
OBS	A	C	D	E	F	G	H	I	K	L	M	N	P	Q	R	S	T	V	W	Y	TOTAL
A	0	0	3	0	0	2	0	0	0	0	0	0	2	0	0	1	16	5	0	0	29
C	0	0	0	0	0	1	0	0	0	0	0	0	0	0	0	1	0	0	0	2	4
D	1	0	0	5	0	4	2	0	0	0	0	3	0	0	0	0	0	1	0	2	18
E	1	0	4	0	0	5	0	0	24	0	0	0	0	3	0	0	0	0	0	0	37
F	0	1	0	0	0	0	0	1	0	6	0	0	0	0	0	3	0	0	0	0	11
G	2	1	3	2	0	0	0	0	0	0	0	0	0	0	9	7	0	2	0	0	26
H	0	0	0	0	0	0	0	0	0	0	0	0	2	2	2	0	0	0	0	1	7
I	0	0	0	0	0	0	0	0	0	0	1	0	0	0	0	0	4	6	0	0	11
K	0	0	0	4	0	0	0	0	0	0	0	4	0	1	2	0	1	0	0	0	12
L	0	0	0	0	2	0	1	0	0	0	0	0	3	1	1	0	0	0	0	0	8
M	0	0	0	0	0	0	0	3	2	1	0	0	0	0	0	0	4	5	0	0	15
N	0	0	3	0	0	0	2	1	3	0	0	0	0	0	1	6	1	0	0	0	17
P	2	0	0	0	0	0	2	0	0	10	0	0	0	1	1	6	2	0	0	0	24
Q	0	0	0	1	0	0	1	0	0	1	0	0	2	0	4	0	0	0	0	0	9
R	0	11	0	0	0	0	12	1	2	3	0	0	3	13	0	0	1	0	8	0	54
S	0	0	0	0	3	1	0	0	0	12	0	3	3	0	2	0	2	0	1	0	27
T	4	0	0	0	0	0	0	5	1	0	13	4	2	0	0	1	0	0	0	0	30
V	2	0	2	1	1	1	0	5	0	3	7	0	0	0	0	0	0	0	0	0	22
W	0	1	0	0	0	0	0	0	0	0	0	0	0	0	1	1	0	0	0	0	3
Y	0	7	0	0	1	0	4	0	0	0	0	1	0	0	0	1	0	0	0	0	14
TOTAL	12	21	15	13	7	14	24	16	32	36	21	15	17	21	23	27	31	19	9	5	378
AVG	A	C	D	E	F	G	H	I	K	L	M	N	P	Q	R	S	T	V	W	Y
A	0	0	3.078	0	0	2	0	0	0	0	0	0	2.042	0	0	0.946	15.908	4.95	0	0
C	0	0	0	0	0	0.99	0	0	0	0	0	0	0	0	0	0.967	0	0	0	2.026
D	1.003	0	0	4.978	0	3.953	1.98	0	0	0	0	2.97	0	0	0	0	0	0.978	0	1.974
E	0.96	0	4.021	0	0	5.015	0	0	23.811	0	0	0	0	3.039	0	0	0	0	0	0
F	0	1.002	0	0	0	0	0	1.021	0	5.918	0	0	0	0	0	2.986	0	0	0	0
G	2.001	1.051	3.132	1.991	0	0	0	0	0	0	0	0	0	0	8.793	7.157	0	1.988	0	0
H	0	0	0	0	0	0	0	0	0	0	0	0	1.928	2.023	1.982	0	0	0	0	0.981
I	0	0	0	0	0	0	0	0	0	0	0.988	0	0	0	0	0	4.092	6.047	0	0
K	0	0	0	4.012	0	0	0	0	0	0	0	3.943	0	1.057	2.028	0	1.056	0	0	0
L	0	0	0	0	2.027	0	0.969	0	0	0	0	0	3.045	0.979	0.952	0	0	0	0	0
M	0	0	0	0	0	0	0	2.948	1.992	1.026	0	0	0	0	0	0	4.059	5	0	0
N	0	0	2.975	0	0	0	1.911	0.979	3.035	0	0	0	0	0	1.001	5.899	0.99	0	0	0
P	2.01	0	0	0	0	0	2.007	0	0	9.936	0	0	0	1.035	1.026	6.127	2.018	0	0	0
Q	0	0	0	1.026	0	0	0.992	0	0	0.983	0	0	2.044	0	4.169	0	0	0	0	0
R	0	10.886	0	0	0	0	12.065	1.012	2.013	3.088	0	0	3.002	13.199	0	0	1.001	0	8.077	0
S	0	0	0	0	2.974	1.011	0	0	0	12.055	0	2.978	2.978	0	1.97	0	1.961	0	0.966	0
T	3.97	0	0	0	0	0	0	4.878	1.061	0	13.063	3.931	2.04	0	0	1.041	0	0	0	0
V	1.936	0	1.947	1.014	0.998	1.019	0	4.99	0	3.038	7.008	0	0	0	0	0	0	0	0	0
W	0	0.993	0	0	0	0	0	0	0	0	0	0	0	0	0.992	0.95	0	0	0	0
Y	0	6.923	0	0	1.044	0	3.998	0	0	0	0	1.003	0	0	0	1.001	0	0	0	0
SD	A	C	D	E	F	G	H	I	K	L	M	N	P	Q	R	S	T	V	W	Y
A	0	0	1.67533	0	0	1.38489	0	0	0	0	0	0	1.40933	0	0	0.936996	3.93154	2.24868	0	0
C	0	0	0	0	0	0.982275	0	0	0	0	0	0	0	0	0	0.962724	0	0	0	1.40117
D	0.994978	0	0	2.31319	0	2.0467	1.38835	0	0	0	0	1.72803	0	0	0	0	0	1.03759	0	1.37157
E	0.987611	0	2.04518	0	0	2.20082	0	0	4.58064	0	0	0	0	1.72292	0	0	0	0	0	0
F	0	1.02618	0	0	0	0	0	0.980572	0	2.42635	0	0	0	0	0	1.71778	0	0	0	0
G	1.43634	1.02051	1.77023	1.41666	0	0	0	0	0	0	0	0	0	0	3.03139	2.69028	0	1.40208	0	0
H	0	0	0	0	0	0	0	0	0	0	0	0	1.36627	1.40586	1.39557	0	0	0	0	1.0167
I	0	0	0	0	0	0	0	0	0	0	0.950136	0	0	0	0	0	2.00788	2.41798	0	0
K	0	0	0	1.96054	0	0	0	0	0	0	0	2.06979	0	0.967826	1.44336	0	1.02563	0	0	0
L	0	0	0	0	1.37919	0	0.986414	0	0	0	0	0	1.7861	0.9641	0.954257	0	0	0	0	0
M	0	0	0	0	0	0	0	1.74996	1.37762	0.981982	0	0	0	0	0	0	2.08227	2.17272	0	0
N	0	0	1.81374	0	0	0	1.33599	0.999779	1.6705	0	0	0	0	0	0.998998	2.40969	0.984311	0	0	0
P	1.3899	0	0	0	0	0	1.38379	0	0	3.17458	0	0	0	0.998385	1.01408	2.4906	1.47982	0	0	0
Q	0	0	0	1.0346	0	0	0.997462	0	0	0.992823	0	0	1.41706	0	2.01159	0	0	0	0	0
R	0	3.22698	0	0	0	0	3.4509	1.00043	1.43628	1.72663	0	0	1.77176	3.61171	0	0	1.01095	0	2.84098	0
S	0	0	0	0	1.73964	1.00692	0	0	0	3.36084	0	1.67581	1.74487	0	1.43009	0	1.38398	0	1.02073	0
T	2.06431	0	0	0	0	0	0	2.27866	1.04708	0	3.5479	1.89363	1.40013	0	0	1.02975	0	0	0	0
V	1.31058	0	1.35795	1.03192	1.02813	0.995807	0	2.20471	0	1.81158	2.66703	0	0	0	0	0	0	0	0	0
W	0	0.97975	0	0	0	0	0	0	0	0	0	0	0	0	1.0242	0.964588	0	0	0	0
Y	0	2.51702	0	0	1.01838	0	2.00849	0	0	0	0	0.98791	0	0	0	0.978753	0	0	0	0
CILO	A	C	D	E	F	G	H	I	K	L	M	N	P	Q	R	S	T	V	W	Y
A	0	0	2.74964	0	0	1.72857	0	0	0	0	0	0	1.76578	0	0	0.762352	15.1374	4.50927	0	0
C	0	0	0	0	0	0.797478	0	0	0	0	0	0	0	0	0	0.77831	0	0	0	1.75138
D	0.807988	0	0	4.52462	0	3.55185	1.70789	0	0	0	0	2.63131	0	0	0	0	0	0.774636	0	1.70518
E	0.766432	0	3.62015	0	0	4.58365	0	0	22.9132	0	0	0	0	2.70131	0	0	0	0	0	0
F	0	0.800872	0	0	0	0	0	0.828812	0	5.44244	0	0	0	0	0	2.64932	0	0	0	0
G	1.71948	0.850984	2.78504	1.71334	0	0	0	0	0	0	0	0	0	0	8.19886	6.62972	0	1.7132	0	0
H	0	0	0	0	0	0	0	0	0	0	0	0	1.66022	1.74746	1.70847	0	0	0	0	0.781731
I	0	0	0	0	0	0	0	0	0	0	0.801777	0	0	0	0	0	3.69846	5.57308	0	0
K	0	0	0	3.62774	0	0	0	0	0	0	0	3.53733	0	0.86731	1.74511	0	0.85498	0	0	0
L	0	0	0	0	1.75668	0	0.775666	0	0	0	0	0	2.69493	0.79004	0.764969	0	0	0	0	0
M	0	0	0	0	0	0	0	2.60501	1.72199	0.833535	0	0	0	0	0	0	3.65088	4.57415	0	0
N	0	0	2.61951	0	0	0	1.64915	0.783047	2.70759	0	0	0	0	0	0.8052	5.42671	0.797079	0	0	0
P	1.73758	0	0	0	0	0	1.73578	0	0	9.31379	0	0	0	0.83932	0.827245	5.63885	1.72796	0	0	0
Q	0	0	0	0.823222	0	0	0.796501	0	0	0.78841	0	0	1.76626	0	3.77474	0	0	0	0	0
R	0	10.2535	0	0	0	0	11.3886	0.81592	1.73149	2.74959	0	0	2.65474	12.4911	0	0	0.802857	0	7.52018	0
S	0	0	0	0	2.63304	0.813647	0	0	0	11.3963	0	2.64955	2.63601	0	1.68971	0	1.68975	0	0.765941	0
T	3.5654	0	0	0	0	0	0	4.43139	0.855776	0	12.3676	3.55986	1.76558	0	0	0.839173	0	0	0	0
V	1.67913	0	1.68085	0.811746	0.79649	0.823826	0	4.55788	0	2.68294	6.48527	0	0	0	0	0	0	0	0	0
W	0	0.800972	0	0	0	0	0	0	0	0	0	0	0	0	0.791261	0.760944	0	0	0	0
Y	0	6.42967	0	0	0.844401	0	3.60434	0	0	0	0	0.809373	0	0	0	0.809168	0	0	0	0
CIHI	A	C	D	E	F	G	H	I	K	L	M	N	P	Q	R	S	T	V	W	Y
A	0	0	3.40636	0	0	2.27143	0	0	0	0	0	0	2.31822	0	0	1.12965	16.6786	5.39073	0	0
C	0	0	0	0	0	1.18252	0	0	0	0	0	0	0	0	0	1.15569	0	0	0	2.30062
D	1.19801	0	0	5.43138	0	4.35415	2.25211	0	0	0	0	3.30869	0	0	0	0	0	1.18136	0	2.24282
E	1.15357	0	4.42185	0	0	5.44635	0	0	24.7088	0	0	0	0	3.37669	0	0	0	0	0	0
F	0	1.20313	0	0	0	0	0	1.21319	0	6.39356	0	0	0	0	0	3.32268	0	0	0	0
G	2.28252	1.25102	3.47896	2.26866	0	0	0	0	0	0	0	0	0	0	9.38714	7.68428	0	2.2628	0	0
H	0	0	0	0	0	0	0	0	0	0	0	0	2.19578	2.29854	2.25553	0	0	0	0	1.18027
I	0	0	0	0	0	0	0	0	0	0	1.17422	0	0	0	0	0	4.48554	6.52092	0	0
K	0	0	0	4.39626	0	0	0	0	0	0	0	4.34867	0	1.24669	2.31089	0	1.25702	0	0	0
L	0	0	0	0	2.29732	0	1.16233	0	0	0	0	0	3.39507	1.16796	1.13903	0	0	0	0	0
M	0	0	0	0	0	0	0	3.29099	2.26201	1.21846	0	0	0	0	0	0	4.46712	5.42585	0	0
N	0	0	3.33049	0	0	0	2.17285	1.17495	3.36241	0	0	0	0	0	1.1968	6.37129	1.18292	0	0	0
P	2.28242	0	0	0	0	0	2.27822	0	0	10.5582	0	0	0	1.23068	1.22476	6.61515	2.30804	0	0	0
Q	0	0	0	1.22878	0	0	1.1875	0	0	1.17759	0	0	2.32174	0	4.56326	0	0	0	0	0
R	0	11.5185	0	0	0	0	12.7414	1.20808	2.29451	3.42641	0	0	3.34926	13.9069	0	0	1.19914	0	8.63382	0
S	0	0	0	0	3.31496	1.20835	0	0	0	12.7137	0	3.30645	3.31999	0	2.25029	0	2.23225	0	1.16606	0
T	4.3746	0	0	0	0	0	0	5.32461	1.26622	0	13.7584	4.30214	2.31442	0	0	1.24283	0	0	0	0
V	2.19287	0	2.21315	1.21625	1.19951	1.21417	0	5.42212	0	3.39306	7.53073	0	0	0	0	0	0	0	0	0
W	0	1.18503	0	0	0	0	0	0	0	0	0	0	0	0	1.19274	1.13906	0	0	0	0
Y	0	7.41633	0	0	1.2436	0	4.39166	0	0	0	0	1.19663	0	0	0	1.19283	0	0	0	0
TEST	A	C	D	E	F	G	H	I	K	L	M	N	P	Q	R	S	T	V	W	Y
A	TRUE	TRUE	TRUE	TRUE	TRUE	TRUE	TRUE	TRUE	TRUE	TRUE	TRUE	TRUE	TRUE	TRUE	TRUE	TRUE	TRUE	TRUE	TRUE	TRUE
C	TRUE	TRUE	TRUE	TRUE	TRUE	TRUE	TRUE	TRUE	TRUE	TRUE	TRUE	TRUE	TRUE	TRUE	TRUE	TRUE	TRUE	TRUE	TRUE	TRUE
D	TRUE	TRUE	TRUE	TRUE	TRUE	TRUE	TRUE	TRUE	TRUE	TRUE	TRUE	TRUE	TRUE	TRUE	TRUE	TRUE	TRUE	TRUE	TRUE	TRUE
E	TRUE	TRUE	TRUE	TRUE	TRUE	TRUE	TRUE	TRUE	TRUE	TRUE	TRUE	TRUE	TRUE	TRUE	TRUE	TRUE	TRUE	TRUE	TRUE	TRUE
F	TRUE	TRUE	TRUE	TRUE	TRUE	TRUE	TRUE	TRUE	TRUE	TRUE	TRUE	TRUE	TRUE	TRUE	TRUE	TRUE	TRUE	TRUE	TRUE	TRUE
G	TRUE	TRUE	TRUE	TRUE	TRUE	TRUE	TRUE	TRUE	TRUE	TRUE	TRUE	TRUE	TRUE	TRUE	TRUE	TRUE	TRUE	TRUE	TRUE	TRUE
H	TRUE	TRUE	TRUE	TRUE	TRUE	TRUE	TRUE	TRUE	TRUE	TRUE	TRUE	TRUE	TRUE	TRUE	TRUE	TRUE	TRUE	TRUE	TRUE	TRUE
I	TRUE	TRUE	TRUE	TRUE	TRUE	TRUE	TRUE	TRUE	TRUE	TRUE	TRUE	TRUE	TRUE	TRUE	TRUE	TRUE	TRUE	TRUE	TRUE	TRUE
K	TRUE	TRUE	TRUE	TRUE	TRUE	TRUE	TRUE	TRUE	TRUE	TRUE	TRUE	TRUE	TRUE	TRUE	TRUE	TRUE	TRUE	TRUE	TRUE	TRUE
L	TRUE	TRUE	TRUE	TRUE	TRUE	TRUE	TRUE	TRUE	TRUE	TRUE	TRUE	TRUE	TRUE	TRUE	TRUE	TRUE	TRUE	TRUE	TRUE	TRUE
M	TRUE	TRUE	TRUE	TRUE	TRUE	TRUE	TRUE	TRUE	TRUE	TRUE	TRUE	TRUE	TRUE	TRUE	TRUE	TRUE	TRUE	TRUE	TRUE	TRUE
N	TRUE	TRUE	TRUE	TRUE	TRUE	TRUE	TRUE	TRUE	TRUE	TRUE	TRUE	TRUE	TRUE	TRUE	TRUE	TRUE	TRUE	TRUE	TRUE	TRUE
P	TRUE	TRUE	TRUE	TRUE	TRUE	TRUE	TRUE	TRUE	TRUE	TRUE	TRUE	TRUE	TRUE	TRUE	TRUE	TRUE	TRUE	TRUE	TRUE	TRUE
Q	TRUE	TRUE	TRUE	TRUE	TRUE	TRUE	TRUE	TRUE	TRUE	TRUE	TRUE	TRUE	TRUE	TRUE	TRUE	TRUE	TRUE	TRUE	TRUE	TRUE
R	TRUE	TRUE	TRUE	TRUE	TRUE	TRUE	TRUE	TRUE	TRUE	TRUE	TRUE	TRUE	TRUE	TRUE	TRUE	TRUE	TRUE	TRUE	TRUE	TRUE
S	TRUE	TRUE	TRUE	TRUE	TRUE	TRUE	TRUE	TRUE	TRUE	TRUE	TRUE	TRUE	TRUE	TRUE	TRUE	TRUE	TRUE	TRUE	TRUE	TRUE
T	TRUE	TRUE	TRUE	TRUE	TRUE	TRUE	TRUE	TRUE	TRUE	TRUE	TRUE	TRUE	TRUE	TRUE	TRUE	TRUE	TRUE	TRUE	TRUE	TRUE
V	TRUE	TRUE	TRUE	TRUE	TRUE	TRUE	TRUE	TRUE	TRUE	TRUE	TRUE	TRUE	TRUE	TRUE	TRUE	TRUE	TRUE	TRUE	TRUE	TRUE
W	TRUE	TRUE	TRUE	TRUE	TRUE	TRUE	TRUE	TRUE	TRUE	TRUE	TRUE	TRUE	TRUE	TRUE	TRUE	TRUE	TRUE	TRUE	TRUE	TRUE
Y	TRUE	TRUE	TRUE	TRUE	TRUE	TRUE	TRUE	TRUE	TRUE	TRUE	TRUE	TRUE	TRUE	TRUE	TRUE	TRUE	TRUE	TRUE	TRUE	TRUE
TEST	A	C	D	E	F	G	H	I	K	L	M	N	P	Q	R	S	T	V	W	Y
A	1	1	1	1	1	1	1	1	1	1	1	1	1	1	1	1	1	1	1	1
C	1	1	1	1	1	1	1	1	1	1	1	1	1	1	1	1	1	1	1	1
D	1	1	1	1	1	1	1	1	1	1	1	1	1	1	1	1	1	1	1	1
E	1	1	1	1	1	1	1	1	1	1	1	1	1	1	1	1	1	1	1	1
F	1	1	1	1	1	1	1	1	1	1	1	1	1	1	1	1	1	1	1	1
G	1	1	1	1	1	1	1	1	1	1	1	1	1	1	1	1	1	1	1	1
H	1	1	1	1	1	1	1	1	1	1	1	1	1	1	1	1	1	1	1	1
I	1	1	1	1	1	1	1	1	1	1	1	1	1	1	1	1	1	1	1	1
K	1	1	1	1	1	1	1	1	1	1	1	1	1	1	1	1	1	1	1	1
L	1	1	1	1	1	1	1	1	1	1	1	1	1	1	1	1	1	1	1	1
M	1	1	1	1	1	1	1	1	1	1	1	1	1	1	1	1	1	1	1	1
N	1	1	1	1	1	1	1	1	1	1	1	1	1	1	1	1	1	1	1	1
P	1	1	1	1	1	1	1	1	1	1	1	1	1	1	1	1	1	1	1	1
Q	1	1	1	1	1	1	1	1	1	1	1	1	1	1	1	1	1	1	1	1
R	1	1	1	1	1	1	1	1	1	1	1	1	1	1	1	1	1	1	1	1
S	1	1	1	1	1	1	1	1	1	1	1	1	1	1	1	1	1	1	1	1
T	1	1	1	1	1	1	1	1	1	1	1	1	1	1	1	1	1	1	1	1
V	1	1	1	1	1	1	1	1	1	1	1	1	1	1	1	1	1	1	1	1
W	1	1	1	1	1	1	1	1	1	1	1	1	1	1	1	1	1	1	1	1
Y	1	1	1	1	1	1	1	1	1	1	1	1	1	1	1	1	1	1	1	1

### Sheet: Pathogenic_PL
Table S8 (D): Bootstrap analysis. The significance of the different kind of substitutions. Tables represent the observed (OBS) values, the average values of random sampling of 1000 times (AVG), the standard deviation of the random sampling (SD), the upper (CIHI) and lower (CILO) limits of the 95% confidence intervals (CI) and the statistical significance testing for each observation (TEST). The r…
Amino Acid Substitutions -Pore Loop (Pathogenic)
OBS	A	C	D	E	F	G	H	I	K	L	M	N	P	Q	R	S	T	V	W	Y	TOTAL
A	0	0	1	1	0	2	0	0	0	0	0	0	2	0	0	5	13	14	0	0	38
C	0	0	0	0	3	0	0	0	0	0	0	0	0	0	1	1	0	0	0	2	7
D	1	0	0	3	0	2	1	0	0	0	0	6	0	0	0	0	0	2	0	3	18
E	1	0	4	0	0	1	0	0	3	0	0	0	0	1	0	0	0	1	0	0	11
F	0	0	0	0	0	0	0	0	0	3	0	0	0	0	0	1	0	0	0	0	4
G	3	1	2	3	0	0	0	0	0	0	0	0	0	0	10	8	0	3	4	0	34
H	0	0	0	0	0	0	0	0	0	0	0	0	0	0	3	0	0	0	0	2	5
I	0	0	0	0	1	0	0	0	0	0	1	3	0	0	0	0	4	2	0	0	11
K	0	0	0	2	0	0	0	0	0	0	1	1	0	0	1	0	0	0	0	0	5
L	0	0	0	0	0	0	0	0	0	0	1	0	7	0	1	1	0	8	0	0	18
M	0	0	0	0	0	0	0	1	0	0	0	0	0	0	0	0	1	4	0	0	6
N	0	0	0	0	0	0	1	0	0	0	0	0	0	0	0	3	1	0	0	0	5
P	7	0	0	0	0	0	0	0	0	24	0	0	0	0	7	8	4	0	0	0	50
Q	0	0	0	1	0	0	0	0	1	0	0	0	1	0	3	0	0	0	0	0	6
R	0	16	0	0	0	2	11	0	3	2	0	0	1	14	0	3	0	0	18	0	70
S	0	2	0	0	1	4	0	1	0	7	0	5	3	0	4	0	1	0	0	0	28
T	2	0	0	0	0	0	0	8	0	0	8	1	0	0	1	3	0	0	0	0	23
V	4	0	0	0	1	2	0	10	0	3	5	0	0	0	0	0	0	0	0	0	25
W	0	0	0	0	0	1	0	0	0	1	0	0	0	0	2	1	0	0	0	0	5
Y	0	2	0	0	1	0	0	0	0	0	0	1	0	0	0	0	0	0	0	0	4
TOTAL	18	21	7	10	7	14	13	20	7	40	16	17	14	15	33	34	24	34	22	7	373
AVG	A	C	D	E	F	G	H	I	K	L	M	N	P	Q	R	S	T	V	W	Y
A	0	0	0.954	0.963	0	1.979	0	0	0	0	0	0	2.041	0	0	4.98	12.821	13.969	0	0
C	0	0	0	0	2.982	0	0	0	0	0	0	0	0	0	1	1.004	0	0	0	1.983
D	0.985	0	0	2.916	0	2.002	1.022	0	0	0	0	5.966	0	0	0	0	0	2.036	0	3.02
E	1.003	0	4.023	0	0	1.007	0	0	3.1	0	0	0	0	1.032	0	0	0	0.972	0	0
F	0	0	0	0	0	0	0	0	0	3.048	0	0	0	0	0	1.002	0	0	0	0
G	2.954	1.001	2.016	3.078	0	0	0	0	0	0	0	0	0	0	9.851	8.134	0	3.104	3.908	0
H	0	0	0	0	0	0	0	0	0	0	0	0	0	0	3.003	0	0	0	0	2.006
I	0	0	0	0	1.005	0	0	0	0	0	0.99	3.052	0	0	0	0	3.878	2.053	0	0
K	0	0	0	2.064	0	0	0	0	0	0	1.005	1.004	0	0	1.024	0	0	0	0	0
L	0	0	0	0	0	0	0	0	0	0	0.975	0	6.978	0	1.062	1.044	0	7.907	0	0
M	0	0	0	0	0	0	0	1.022	0	0	0	0	0	0	0	0	0.987	4.023	0	0
N	0	0	0	0	0	0	0.97	0	0	0	0	0	0	0	0	2.984	1.026	0	0	0
P	7.045	0	0	0	0	0	0	0	0	24.15	0	0	0	0	6.974	8.11	3.956	0	0	0
Q	0	0	0	0.977	0	0	0	0	1.029	0	0	0	1.035	0	2.918	0	0	0	0	0
R	0	15.954	0	0	0	2.035	10.908	0	2.979	1.932	0	0	0.964	14.025	0	3.037	0	0	18.101	0
S	0	2.022	0	0	1.004	3.93	0	1.035	0	6.913	0	5.061	2.975	0	3.979	0	0.978	0	0	0
T	2.035	0	0	0	0	0	0	8.122	0	0	7.96	0.997	0	0	0.995	3.075	0	0	0	0
V	4.051	0	0	0	0.999	1.978	0	9.915	0	2.955	4.959	0	0	0	0	0	0	0	0	0
W	0	0	0	0	0	0.963	0	0	0	0.992	0	0	0	0	2.054	0.992	0	0	0	0
Y	0	1.992	0	0	1.006	0	0	0	0	0	0	1.016	0	0	0	0	0	0	0	0
SD	A	C	D	E	F	G	H	I	K	L	M	N	P	Q	R	S	T	V	W	Y
A	0	0	0.984303	1.01324	0	1.413	0	0	0	0	0	0	1.45926	0	0	2.18961	3.67103	3.714	0	0
C	0	0	0	0	1.68122	0	0	0	0	0	0	0	0	0	1.05599	0.995477	0	0	0	1.41021
D	0.990836	0	0	1.66485	0	1.429	0.9902	0	0	0	0	2.33416	0	0	0	0	0	1.39594	0	1.7489
E	0.971563	0	2.03976	0	0	0.992944	0	0	1.77571	0	0	0	0	1.00498	0	0	0	1.01895	0	0
F	0	0	0	0	0	0	0	0	0	1.70546	0	0	0	0	0	0.977216	0	0	0	0
G	1.68723	0.974653	1.41695	1.77174	0	0	0	0	0	0	0	0	0	0	3.13602	2.84889	0	1.80678	1.98985	0
H	0	0	0	0	0	0	0	0	0	0	0	0	0	0	1.63819	0	0	0	0	1.40069
I	0	0	0	0	0.999987	0	0	0	0	0	1.04642	1.74136	0	0	0	0	1.9583	1.3609	0	0
K	0	0	0	1.45878	0	0	0	0	0	0	1.0517	0.975159	0	0	0.999211	0	0	0	0	0
L	0	0	0	0	0	0	0	0	0	0	0.982517	0	2.63941	0	1.04271	0.998529	0	2.81287	0	0
M	0	0	0	0	0	0	0	1.04432	0	0	0	0	0	0	0	0	0.983768	2.02943	0	0
N	0	0	0	0	0	0	0.994026	0	0	0	0	0	0	0	0	1.70841	0.995145	0	0	0
P	2.63095	0	0	0	0	0	0	0	0	5.14451	0	0	0	0	2.61958	2.91657	1.96059	0	0	0
Q	0	0	0	0.991693	0	0	0	0	1.03886	0	0	0	0.960572	0	1.7246	0	0	0	0	0
R	0	3.90245	0	0	0	1.35337	3.21806	0	1.75261	1.39331	0	0	0.990801	3.62457	0	1.72528	0	0	4.20053	0
S	0	1.41121	0	0	0.975159	1.98016	0	0.991341	0	2.52305	0	2.29838	1.70977	0	1.98608	0	1.00026	0	0	0
T	1.42331	0	0	0	0	0	0	2.69748	0	0	2.75463	0.946513	0	0	0.97874	1.81843	0	0	0	0
V	1.93963	0	0	0	1.02765	1.44208	0	3.12242	0	1.64976	2.14894	0	0	0	0	0	0	0	0	0
W	0	0	0	0	0	0.965693	0	0	0	0.961697	0	0	0	0	1.43288	1.00745	0	0	0	0
Y	0	1.44014	0	0	1.00248	0	0	0	0	0	0	0.975036	0	0	0	0	0	0	0	0
CILO	A	C	D	E	F	G	H	I	K	L	M	N	P	Q	R	S	T	V	W	Y
A	0	0	0.76108	0.764408	0	1.70206	0	0	0	0	0	0	1.75499	0	0	4.55084	12.1015	13.2411	0	0
C	0	0	0	0	2.65249	0	0	0	0	0	0	0	0	0	0.79303	0.80889	0	0	0	1.7066
D	0.7908	0	0	2.5897	0	1.72192	0.827924	0	0	0	0	5.50851	0	0	0	0	0	1.7624	0	2.67722
E	0.812577	0	3.62321	0	0	0.812387	0	0	2.75197	0	0	0	0	0.835027	0	0	0	0.77229	0	0
F	0	0	0	0	0	0	0	0	0	2.71374	0	0	0	0	0	0.810469	0	0	0	0
G	2.62331	0.809971	1.73828	2.73075	0	0	0	0	0	0	0	0	0	0	9.23635	7.57563	0	2.74988	3.518	0
H	0	0	0	0	0	0	0	0	0	0	0	0	0	0	2.68192	0	0	0	0	1.73147
I	0	0	0	0	0.809006	0	0	0	0	0	0.784905	2.7107	0	0	0	0	3.49418	1.78627	0	0
K	0	0	0	1.77808	0	0	0	0	0	0	0.79887	0.812872	0	0	0.828158	0	0	0	0	0
L	0	0	0	0	0	0	0	0	0	0	0.78243	0	6.46069	0	0.857633	0.848292	0	7.35569	0	0
M	0	0	0	0	0	0	0	0.817317	0	0	0	0	0	0	0	0	0.794185	3.62524	0	0
N	0	0	0	0	0	0	0.775174	0	0	0	0	0	0	0	0	2.64916	0.830955	0	0	0
P	6.52934	0	0	0	0	0	0	0	0	23.1417	0	0	0	0	6.46057	7.53836	3.57173	0	0	0
Q	0	0	0	0.782632	0	0	0	0	0.825386	0	0	0	0.846731	0	2.57998	0	0	0	0	0
R	0	15.1891	0	0	0	1.76974	10.2773	0	2.6355	1.65892	0	0	0.769807	13.3146	0	2.69885	0	0	17.2777	0
S	0	1.74541	0	0	0.812872	3.5419	0	0.840701	0	6.41849	0	4.61053	2.63989	0	3.58974	0	0.781953	0	0	0
T	1.75604	0	0	0	0	0	0	7.5933	0	0	7.4201	0.811487	0	0	0.80317	2.71859	0	0	0	0
V	3.67084	0	0	0	0.797585	1.69536	0	9.30302	0	2.63165	4.53782	0	0	0	0	0	0	0	0	0
W	0	0	0	0	0	0.773728	0	0	0	0.803511	0	0	0	0	1.77316	0.794544	0	0	0	0
Y	0	1.70974	0	0	0.809517	0	0	0	0	0	0	0.824897	0	0	0	0	0	0	0	0
CIHI	A	C	D	E	F	G	H	I	K	L	M	N	P	Q	R	S	T	V	W	Y
A	0	0	1.14692	1.16159	0	2.25594	0	0	0	0	0	0	2.32701	0	0	5.40916	13.5405	14.6969	0	0
C	0	0	0	0	3.31151	0	0	0	0	0	0	0	0	0	1.20697	1.19911	0	0	0	2.2594
D	1.1792	0	0	3.2423	0	2.28208	1.21608	0	0	0	0	6.42349	0	0	0	0	0	2.3096	0	3.36278
E	1.19342	0	4.42279	0	0	1.20161	0	0	3.44803	0	0	0	0	1.22897	0	0	0	1.17171	0	0
F	0	0	0	0	0	0	0	0	0	3.38226	0	0	0	0	0	1.19353	0	0	0	0
G	3.28469	1.19203	2.29372	3.42525	0	0	0	0	0	0	0	0	0	0	10.4656	8.69237	0	3.45812	4.298	0
H	0	0	0	0	0	0	0	0	0	0	0	0	0	0	3.32408	0	0	0	0	2.28053
I	0	0	0	0	1.20099	0	0	0	0	0	1.19509	3.3933	0	0	0	0	4.26182	2.31973	0	0
K	0	0	0	2.34992	0	0	0	0	0	0	1.21113	1.19513	0	0	1.21984	0	0	0	0	0
L	0	0	0	0	0	0	0	0	0	0	1.16757	0	7.49531	0	1.26637	1.23971	0	8.45831	0	0
M	0	0	0	0	0	0	0	1.22668	0	0	0	0	0	0	0	0	1.17981	4.42076	0	0
N	0	0	0	0	0	0	1.16483	0	0	0	0	0	0	0	0	3.31884	1.22104	0	0	0
P	7.56066	0	0	0	0	0	0	0	0	25.1583	0	0	0	0	7.48743	8.68164	4.34027	0	0	0
Q	0	0	0	1.17137	0	0	0	0	1.23261	0	0	0	1.22327	0	3.25602	0	0	0	0	0
R	0	16.7189	0	0	0	2.30026	11.5387	0	3.3225	2.20508	0	0	1.15819	14.7354	0	3.37515	0	0	18.9243	0
S	0	2.29859	0	0	1.19513	4.3181	0	1.2293	0	7.40751	0	5.51147	3.31011	0	4.36826	0	1.17405	0	0	0
T	2.31396	0	0	0	0	0	0	8.6507	0	0	8.4999	0	0	0	1.18683	3.43141	0	0	0	0
V	4.43116	0	0	0	1.20041	2.26064	0	10.527	0	3.27835	5.38018	0	0	0	0	0	0	0	0	0
W	0	0	0	0	0	1.15227	0	0	0	1.18049	0	0	0	0	2.33484	1.18946	0	0	0	0
Y	0	2.27426	0	0	1.20248	0	0	0	0	0	0	1.2071	0	0	0	0	0	0	0	0
TEST	A	C	D	E	F	G	H	I	K	L	M	N	P	Q	R	S	T	V	W	Y
A	TRUE	TRUE	TRUE	TRUE	TRUE	TRUE	TRUE	TRUE	TRUE	TRUE	TRUE	TRUE	TRUE	TRUE	TRUE	TRUE	TRUE	TRUE	TRUE	TRUE
C	TRUE	TRUE	TRUE	TRUE	TRUE	TRUE	TRUE	TRUE	TRUE	TRUE	TRUE	TRUE	TRUE	TRUE	TRUE	TRUE	TRUE	TRUE	TRUE	TRUE
D	TRUE	TRUE	TRUE	TRUE	TRUE	TRUE	TRUE	TRUE	TRUE	TRUE	TRUE	TRUE	TRUE	TRUE	TRUE	TRUE	TRUE	TRUE	TRUE	TRUE
E	TRUE	TRUE	TRUE	TRUE	TRUE	TRUE	TRUE	TRUE	TRUE	TRUE	TRUE	TRUE	TRUE	TRUE	TRUE	TRUE	TRUE	TRUE	TRUE	TRUE
F	TRUE	TRUE	TRUE	TRUE	TRUE	TRUE	TRUE	TRUE	TRUE	TRUE	TRUE	TRUE	TRUE	TRUE	TRUE	TRUE	TRUE	TRUE	TRUE	TRUE
G	TRUE	TRUE	TRUE	TRUE	TRUE	TRUE	TRUE	TRUE	TRUE	TRUE	TRUE	TRUE	TRUE	TRUE	TRUE	TRUE	TRUE	TRUE	TRUE	TRUE
H	TRUE	TRUE	TRUE	TRUE	TRUE	TRUE	TRUE	TRUE	TRUE	TRUE	TRUE	TRUE	TRUE	TRUE	TRUE	TRUE	TRUE	TRUE	TRUE	TRUE
I	TRUE	TRUE	TRUE	TRUE	TRUE	TRUE	TRUE	TRUE	TRUE	TRUE	TRUE	TRUE	TRUE	TRUE	TRUE	TRUE	TRUE	TRUE	TRUE	TRUE
K	TRUE	TRUE	TRUE	TRUE	TRUE	TRUE	TRUE	TRUE	TRUE	TRUE	TRUE	TRUE	TRUE	TRUE	TRUE	TRUE	TRUE	TRUE	TRUE	TRUE
L	TRUE	TRUE	TRUE	TRUE	TRUE	TRUE	TRUE	TRUE	TRUE	TRUE	TRUE	TRUE	TRUE	TRUE	TRUE	TRUE	TRUE	TRUE	TRUE	TRUE
M	TRUE	TRUE	TRUE	TRUE	TRUE	TRUE	TRUE	TRUE	TRUE	TRUE	TRUE	TRUE	TRUE	TRUE	TRUE	TRUE	TRUE	TRUE	TRUE	TRUE
N	TRUE	TRUE	TRUE	TRUE	TRUE	TRUE	TRUE	TRUE	TRUE	TRUE	TRUE	TRUE	TRUE	TRUE	TRUE	TRUE	TRUE	TRUE	TRUE	TRUE
P	TRUE	TRUE	TRUE	TRUE	TRUE	TRUE	TRUE	TRUE	TRUE	TRUE	TRUE	TRUE	TRUE	TRUE	TRUE	TRUE	TRUE	TRUE	TRUE	TRUE
Q	TRUE	TRUE	TRUE	TRUE	TRUE	TRUE	TRUE	TRUE	TRUE	TRUE	TRUE	TRUE	TRUE	TRUE	TRUE	TRUE	TRUE	TRUE	TRUE	TRUE
R	TRUE	TRUE	TRUE	TRUE	TRUE	TRUE	TRUE	TRUE	TRUE	TRUE	TRUE	TRUE	TRUE	TRUE	TRUE	TRUE	TRUE	TRUE	TRUE	TRUE
S	TRUE	TRUE	TRUE	TRUE	TRUE	TRUE	TRUE	TRUE	TRUE	TRUE	TRUE	TRUE	TRUE	TRUE	TRUE	TRUE	TRUE	TRUE	TRUE	TRUE
T	TRUE	TRUE	TRUE	TRUE	TRUE	TRUE	TRUE	TRUE	TRUE	TRUE	TRUE	null	TRUE	TRUE	TRUE	TRUE	TRUE	TRUE	TRUE	TRUE
V	TRUE	TRUE	TRUE	TRUE	TRUE	TRUE	TRUE	TRUE	TRUE	TRUE	TRUE	TRUE	TRUE	TRUE	TRUE	TRUE	TRUE	TRUE	TRUE	TRUE
W	TRUE	TRUE	TRUE	TRUE	TRUE	TRUE	TRUE	TRUE	TRUE	TRUE	TRUE	TRUE	TRUE	TRUE	TRUE	TRUE	TRUE	TRUE	TRUE	TRUE
Y	TRUE	TRUE	TRUE	TRUE	TRUE	TRUE	TRUE	TRUE	TRUE	TRUE	TRUE	TRUE	TRUE	TRUE	TRUE	TRUE	TRUE	TRUE	TRUE	TRUE
TEST	A	C	D	E	F	G	H	I	K	L	M	N	P	Q	R	S	T	V	W	Y
A	1	1	1	1	1	1	1	1	1	1	1	1	1	1	1	1	1	1	1	1
C	1	1	1	1	1	1	1	1	1	1	1	1	1	1	1	1	1	1	1	1
D	1	1	1	1	1	1	1	1	1	1	1	1	1	1	1	1	1	1	1	1
E	1	1	1	1	1	1	1	1	1	1	1	1	1	1	1	1	1	1	1	1
F	1	1	1	1	1	1	1	1	1	1	1	1	1	1	1	1	1	1	1	1
G	1	1	1	1	1	1	1	1	1	1	1	1	1	1	1	1	1	1	1	1
H	1	1	1	1	1	1	1	1	1	1	1	1	1	1	1	1	1	1	1	1
I	1	1	1	1	1	1	1	1	1	1	1	1	1	1	1	1	1	1	1	1
K	1	1	1	1	1	1	1	1	1	1	1	1	1	1	1	1	1	1	1	1
L	1	1	1	1	1	1	1	1	1	1	1	1	1	1	1	1	1	1	1	1
M	1	1	1	1	1	1	1	1	1	1	1	1	1	1	1	1	1	1	1	1
N	1	1	1	1	1	1	1	1	1	1	1	1	1	1	1	1	1	1	1	1
P	1	1	1	1	1	1	1	1	1	1	1	1	1	1	1	1	1	1	1	1
Q	1	1	1	1	1	1	1	1	1	1	1	1	1	1	1	1	1	1	1	1
R	1	1	1	1	1	1	1	1	1	1	1	1	1	1	1	1	1	1	1	1
S	1	1	1	1	1	1	1	1	1	1	1	1	1	1	1	1	1	1	1	1
T	1	1	1	1	1	1	1	1	1	1	1	0	1	1	1	1	1	1	1	1
V	1	1	1	1	1	1	1	1	1	1	1	1	1	1	1	1	1	1	1	1
W	1	1	1	1	1	1	1	1	1	1	1	1	1	1	1	1	1	1	1	1
Y	1	1	1	1	1	1	1	1	1	1	1	1	1	1	1	1	1	1	1	1
