## Supplementary material for "Analysis of Single Nucleotide Polymorphisms in human Voltage-Gated Ion Channels"

### Sheet: VGICs
Table S9 (A): Counts of the 7 most prominent mutations identified in VGICs and NaVs, CaVs, KVs, grouped based on the topological regions they are located. Transmembrane regions have a grey shadow
Topological Domain	Mutation	Pathogenic	Polymorphism	Unclassified
N-terminal	G --> R	2	2	9
	L --> P	3	1	7
	R --> H	2	3	13
	R --> C	1	2	9
	R --> Q	5	3	14
	E --> K	2	2	11
	A --> V	2	4	16
VSD	G --> R	10	0	2
	L --> P	14	0	15
	R --> H	24	0	18
	R --> C	17	0	13
	R --> Q	24	0	17
	E --> K	5	0	3
	A --> V	6	1	15
S5	G --> R	6	0	2
	L --> P	8	0	4
	R --> H	0	0	1
	R --> C	0	0	0
	R --> Q	0	0	0
	E --> K	0	0	0
	A --> V	6	0	2
PL	G --> R	21	1	15
	L --> P	4	0	5
	R --> H	9	4	12
	R --> C	8	1	5
	R --> Q	3	1	7
	E --> K	7	4	17
	A --> V	5	3	5
S6	G --> R	7	0	1
	L --> P	4	0	4
	R --> H	0	0	0
	R --> C	0	0	0
	R --> Q	0	0	0
	E --> K	0	0	0
	A --> V	9	0	0
IL	G --> R	9	3	21
	L --> P	11	2	12
	R --> H	6	6	27
	R --> C	7	6	44
	R --> Q	5	8	34
	E --> K	11	7	20
	A --> V	8	2	17
EL	G --> R	0	1	4
	L --> P	1	0	1
	R --> H	0	0	5
	R --> C	0	0	2
	R --> Q	1	0	4
	E --> K	4	2	10
	A --> V	1	0	2
C-terminal	G --> R	4	3	21
	L --> P	7	1	9
	R --> H	6	9	27
	R --> C	5	6	32
	R --> Q	13	3	43
	E --> K	10	4	21
	A --> V	3	3	22

### Sheet: NaVs
Table S9 (B): Counts of the 7 most prominent mutations identified in VGICs and NaVs, CaVs, KVs, grouped based on the topological regions they are located. Transmembrane regions have a grey shadow
Topological Domain	Mutation	Pathogenic	Polymorphism	Unclassified
N-terminal	G --> R	0	0	2
	L --> P	2	1	2
	R --> H	1	3	0
	R --> C	1	2	2
	R --> Q	3	1	7
	E --> K	0	1	4
	A --> V	0	2	5
VSD	G --> R	6	0	1
	L --> P	8	0	10
	R --> H	12	0	9
	R --> C	9	0	8
	R --> Q	14	0	11
	E --> K	4	0	2
	A --> V	5	0	8
S5	G --> R	3	0	2
	L --> P	5	0	1
	R --> H	0	0	1
	R --> C	0	0	0
	R --> Q	0	0	0
	E --> K	0	0	0
	A --> V	3	0	1
PL	G --> R	8	0	6
	L --> P	2	0	2
	R --> H	8	1	7
	R --> C	6	0	4
	R --> Q	3	0	7
	E --> K	2	2	12
	A --> V	2	3	5
S6	G --> R	2	0	0
	L --> P	4	0	3
	R --> H	0	0	0
	R --> C	0	0	0
	R --> Q	0	0	0
	E --> K	0	0	0
	A --> V	3	0	0
IL	G --> R	3	2	10
	L --> P	8	2	7
	R --> H	2	1	14
	R --> C	3	3	23
	R --> Q	2	3	27
	E --> K	9	4	14
	A --> V	6	1	14
EL	G --> R	0	0	0
	L --> P	1	0	0
	R --> H	0	0	1
	R --> C	0	0	1
	R --> Q	1	0	2
	E --> K	4	0	5
	A --> V	0	0	0
C-terminal	G --> R	0	0	3
	L --> P	2	0	1
	R --> H	1	1	7
	R --> C	0	1	9
	R --> Q	3	0	8
	E --> K	5	1	7
	A --> V	0	1	4

### Sheet: CaVs
Table S9 (C): Counts of the 7 most prominent mutations identified in VGICs and NaVs, CaVs, KVs, grouped based on the topological regions they are located. Transmembrane regions have a grey shadow
Topological Domain	Mutation	Pathogenic	Polymorphism	Unclassified
N-terminal	G --> R	0	1	1
	L --> P	0	0	0
	R --> H	0	0	1
	R --> C	0	0	0
	R --> Q	0	1	0
	E --> K	0	0	1
	A --> V	0	1	1
VSD	G --> R	1	0	0
	L --> P	0	0	0
	R --> H	4	0	4
	R --> C	1	0	3
	R --> Q	5	0	2
	E --> K	0	0	0
	A --> V	0	0	4
S5	G --> R	1	0	0
	L --> P	0	0	0
	R --> H	0	0	0
	R --> C	0	0	0
	R --> Q	0	0	0
	E --> K	0	0	0
	A --> V	0	0	1
PL	G --> R	3	1	1
	L --> P	1	0	0
	R --> H	1	1	5
	R --> C	0	1	0
	R --> Q	0	1	0
	E --> K	1	2	2
	A --> V	0	0	0
S6	G --> R	1	0	0
	L --> P	0	0	0
	R --> H	0	0	0
	R --> C	0	0	0
	R --> Q	0	0	0
	E --> K	0	0	0
	A --> V	0	0	0
IL	G --> R	3	1	9
	L --> P	2	0	2
	R --> H	2	5	12
	R --> C	2	3	18
	R --> Q	1	5	6
	E --> K	1	3	5
	A --> V	2	1	3
EL	G --> R	0	0	1
	L --> P	0	0	1
	R --> H	0	0	2
	R --> C	0	0	0
	R --> Q	0	0	2
	E --> K	0	1	1
	A --> V	0	0	1
C-terminal	G --> R	0	2	4
	L --> P	1	0	0
	R --> H	0	5	2
	R --> C	1	4	2
	R --> Q	0	2	5
	E --> K	2	2	5
	A --> V	0	1	4

### Sheet: KVs
Table S9 (D): Counts of the 7 most prominent mutations identified in VGICs and NaVs, CaVs, KVs, grouped based on the topological regions they are located. Transmembrane regions have a grey shadow
Topological Domain	Mutation	Pathogenic	Polymorphism	Unclassified
N-terminal	G --> R	2	1	6
	L --> P	1	0	5
	R --> H	1	0	12
	R --> C	0	0	7
	R --> Q	2	1	7
	E --> K	2	1	6
	A --> V	2	1	10
VSD	G --> R	3	0	1
	L --> P	6	0	5
	R --> H	8	0	5
	R --> C	7	0	2
	R --> Q	5	0	4
	E --> K	1	0	1
	A --> V	1	1	3
S5	G --> R	2	0	0
	L --> P	3	0	3
	R --> H	0	0	0
	R --> C	0	0	0
	R --> Q	0	0	0
	E --> K	0	0	0
	A --> V	3	0	0
PL	G --> R	10	0	8
	L --> P	1	0	3
	R --> H	0	2	0
	R --> C	2	0	1
	R --> Q	0	0	0
	E --> K	4	0	3
	A --> V	3	0	0
S6	G --> R	4	0	1
	L --> P	0	0	1
	R --> H	0	0	0
	R --> C	0	0	0
	R --> Q	0	0	0
	E --> K	0	0	0
	A --> V	6	0	0
IL	G --> R	3	0	2
	L --> P	1	0	3
	R --> H	2	0	1
	R --> C	2	0	3
	R --> Q	2	0	1
	E --> K	1	0	1
	A --> V	0	0	0
EL	G --> R	0	1	3
	L --> P	0	0	0
	R --> H	0	0	2
	R --> C	0	0	1
	R --> Q	0	0	0
	E --> K	0	1	4
	A --> V	1	0	1
C-terminal	G --> R	4	1	14
	L --> P	4	1	8
	R --> H	5	3	18
	R --> C	4	1	21
	R --> Q	10	1	30
	E --> K	3	1	9
	A --> V	3	1	14
